# The evolutionary path of the epithelial sodium channel δ-subunit in Cetartiodactyla points to a role in sodium sensing

**DOI:** 10.1101/2024.11.18.623996

**Authors:** Fynn Zahnow, Chiara Jäger, Yassmin Mohamed, Gianluca Vogelhuber, Fabian May, Alexandra Maria Ciocan, Arianna Manieri, Stephan Maxeiner, Gabriela Krasteva-Christ, Matthew R. D. Cobain, Lars Podsiadlowski, José Luis Crespo-Picazo, Daniel García-Párraga, Mike Althaus

## Abstract

The epithelial sodium channel (ENaC) plays a key role in osmoregulation in tetrapod vertebrates and is a candidate receptor for salt taste sensation. There are four ENaC subunits (α, β, γ, δ) which form αβγ- or δβγ ENaCs. While αβγ-ENaC is a ‘maintenance protein’ controlling sodium and potassium homeostasis, δβγ-ENaC might represent a ‘stress protein’ monitoring high sodium concentrations. The δ-subunit emerged with water-to-land transition of tetrapod vertebrate ancestors. We investigated the evolutionary path of ENaC-coding genes in Cetartiodactyla, a group comprising even-toed ungulates and the cetaceans (whales/dolphins) which transitioned from terrestrial to marine environments in the Eocene. The genes *SCNN1A* (α-ENaC), *SCNN1B* (β-ENaC) and *SCNN1G* (γ-ENaC) are intact in all 22 investigated cetartiodactylan families. While *SCNN1D* (δ-ENaC) is intact in terrestrial Artiodactyla, it is a pseudogene in 12 cetacean families. A fusion of *SCNN1D* exons 11 and 12 under preservation of the open reading frame was observed in the Antilopinae, representing a new feature of this clade. Transcripts of *SCNN1A*, *SCNN1B* and *SCNN1G* were present in kidney and lung tissues of Bottlenose dolphins, highlighting αβγ-ENaC’s role as a maintenance protein. Consistent with *SCNN1D* loss, Bottlenose dolphins and Beluga whales did not show behavioural differences to stimuli with or without sodium in seawater-equivalent concentrations. These data suggest a function of δ-ENaC as a sodium sensing protein which might have become obsolete in cetaceans after the migration to high-salinity marine environments. Consistently, there is reduced selection pressure or pseudogenisation of *SCNN1D* in other marine mammals, including sirenians, pinnipeds and sea otter.
