## Supplemental Data 1 for "The evolutionary path of the epithelial sodium channel δ-subunit in Cetartiodactyla points to a role in sodium sensing"

### Sheet: SCNN1A
Information: The table below depicts the exon and intron sizes (in bases) of the SCNN1A gene of each of the listed species. Exon sizes are provided in comparison with the corresponding exon sequence of the Alpaca (Vicugna pacos). Insertions are shown in green, deletions are shown in magenta. Splice donor and acceptor sites are listed adjacent to each exon. Rare, but functional splice sites are hi…
Order	Familie	Spezies	AG	Exon 2	GT	Intron	AG	Exon 3	GT	Intron	AG	Exon 4	GT	Intron	AG	Exon 5	GT	Intron	AG	Exon 6	GT	Intron	AG	Exon 7	GT	Intron	AG	Exon 8	GT	Intron	AG	Exon 9	GT	Intron	AG	Exon 10	GT	Intron	AG	Exon 11	GT	Intron	AG	Exon 12	GT	Intron	AG	Exon 13
Artiodactyla	Delphinidae	Globicephala melas	AG	361	GT	7217	AG	268	GT	782	AG	113/-3/ 75 (188)	GT	5071	AG	104	GT	382	AG	164	GC	438	AG	99	GT	215	AG	118	GT	2481	AG	79	GT	136	AG	58	GT	128	AG	56	GT	162	AG	76	GT	427	AG	381
		Lagenorhynchus obliquidens	AG	361	GT	7238	AG	268	GT	782	AG	113/-3/ 75 (188)	GT	5075	AG	104	GT	381	AG	164	GC	438	AG	99	GT	213	AG	118	GT	2488	AG	79	GT	132	AG	58	GT	130	AG	56	GT	162	AG	76	GT	427	AG	381
		Tursiops truncatus	AG	361	GT	7251	AG	268	GT	782	AG	113/-3/ 75 (188)	GT	5068	AG	104	GT	382	AG	164	GC	438	AG	99	GT	213	AG	118	GT	2487	AG	79	GT	134	AG	58	GT	136	AG	56	GT	162	AG	76	GT	427	AG	381
		Orcinus orca	AG	361	GT	7225	AG	268	GT	782	AG	113/-3/ 75 (188)	GT	5066	AG	104	GT	382	AG	164	GC	438	AG	99	GT	215	AG	118	GT	2487	AG	79	GT	137	AG	58	GT	125	AG	56	GT	162	AG	76	GT	427	AG	381
	Phocoenidae	Phocoena sinus	AG	361	GT	7242	AG	268	GT	782	AG	113/-3/ 75 (188)	GT	5073	AG	104	GT	382	AG	164	GC	512	AG	99	GT	203	AG	118	GT	2475	AG	79	GT	136	AG	58	GT	128	AG	56	GT	162	AG	76	GT	426	AG	381
		Neophocaena asiaeorientalis	AG	361	GT	7208	AG	268	GT	782	AG	113/-3/ 75 (188)	GT	5099	AG	104	GT	356	AG	164	GC	512	AG	99	GT	203	AG	118	GT	2689	AG	79	GT	135	AG	58	GT	128	AG	56	GT	162	AG	76	GT	426	AG	381
	Monodontidae	Monodon monoceros	AG	361	GT	7266	AG	268	GT	782	AG	113/-3/ 75 (188)	GT	5108	AG	104	GT	382	AG	164	GC	437	AG	99	GT	215	AG	118	GT	2488	AG	79	GT	134	AG	58	GT	128	AG	56	GT	162	AG	76	GT	414	AG	381
		Delphinapterus leucas	AG	361	GT	7263	AG	268	GT	783	AG	113/-3/ 75 (188)	GT	5107	AG	104	GT	382	AG	164	GC	437	AG	99	GT	215	AG	118	GT	2488	AG	79	GT	134	AG	58	GT	128	AG	56	GT	162	AG	76	GT	427	AG	381
	Pontoporiidae	Pontoporia blainvillei	AG	361	GT	?	AG	268	GT	785	AG	113/-3/ 75 (188)	GT	?	AG	104	GT	382	AG	164	GC	438	AG	99	GT	217	AG	118	GT	2471	AG	79	GT	136	AG	58	GT	128	AG	56	GT	162	AG	76	GT	426	AG	381
	Iniidae	Inia geoffrensis	AG	361	GT	7209	AG	268	GT	795	AG	113/-3/ 75 (188)	GT	5148	AG	104	GT	382	AG	164	GC	439	AG	99	GT	215	AG	118	GT	2466	AG	79	GT	140	AG	58	GT	128	AG	56	GT	162	AG	76	GT	427	AG	381
	Lipotidae	Lipotes vexillifer	AG	361	GT	7263	AG	61/+1/207 (269)	GT	780	AG	113/-3/ 75 (188)	GT	5107	AG	104	GT	382	AG	164	GC	424	AG	99	GT	?	AG	?	GT	2683	AG	79	GT	145	AG	58	GT	128	AG	56	GT	163	AG	76	GT	427	AG	381
	Ziphiidae	Hyperoodon ampullatus	AG	?	?	?	AG	268	GT	781	AG	111/-3/77 (188)	GT	5322	AG	104	GT	382	AG	164	GC	444	AG	99	GT	214	AG	118	GT	2472	AG	79	GT	135	AG	58	GT	128	AG	56	GT	163	AG	76	GT	427	AG	381
		Mesoplodon bidens	AG	361	GT	8150	AG	268	GT	783	AG	111/-3/77 (188)	GT	5317	AG	104	GT	382	AG	164	GC	446	AG	99	GT	215	AG	118	GT	2515	AG	79	GT	137	AG	58	GT	128	AG	56	GT	163	AG	76	GT	427	AG	381
		Ziphius cavirostris	AG	361	GT	7670	AG	268	GT	?	AG	111/-3/77 (188)	GT	?	AG	104	GT	383	AG	164	GC	444	AG	99	GT	215	AG	118	GT	2473	AG	79	GT	137	AG	58	GT	128	AG	56	GT	163	AG	76	GT	426	AG	381
	Platanistidae	Platanista gangetica	AG	361	GT	?	AG	268	GT	?	AG	191	GT	?	AG	104	GT	385	AG	164	GC	436	AG	99	GT	214	AG	118	GT	2756	AG	79	GT	134	AG	58	GT	146	AG	56	GT	162	AG	76	GT	427	AG	381
		Platanista minor	AG	361	GT	?	AG	268	GT	957	AG	191	GT	4923	AG	104	GT	385	AG	164	GC	436	AG	99	GT	214	AG	118	GT	2755	AG	79	GT	133	AG	58	GT	160	AG	56	GT	162	AG	76	GT	427	AG	381
	Kogildae	Kogia breviceps	AG	361	GT	7326	AG	268	GT	790	AG	191	GT	?	AG	104	GT	?	AG	164	GC	?	AG	99	GT	221	AG	118	GT	2730	AG	79	GT	133	AG	58	GT	142	AG	56	GT	163	AG	76	GT	355	AG	381
	Physeteridae	Physeter catodon	AG	361	GT	7670	AG	268	GT	786	AG	191	GT	5425	AG	104	GT	380	AG	164	GC	438	AG	99	GT	215	AG	118	GT	2526	AG	79	GT	133	AG	58	GT	164	AG	56	GT	163	AG	76	GT	423	AG	381
	Balaenopteriade + Eschrichtiidae	Balaenoptera musculus	AG	361	GT	7942	AG	268	GT	794	AG	191	GT	5949	AG	104	GT	391	AG	164	GC	437	AG	99	GT	220	AG	118	GT	2496	AG	79	GT	137	AG	58	GT	154	AG	56	GT	161	AG	76	GT	429	AG	381
		Balaenoptera acutorostrata scammoni	AG	361	GT	8794	AG	?	GT	?	AG	191	GT	5644	AG	104	GT	466	AG	164	GC	424	AG	99	GT	216	AG	118	GT	2500	AG	79	GT	137	AG	58	GT	130	AG	56	GT	161	AG	76	GT	428	AG	381
	Balaenidae	Eubalaena japonica	AG	361	GT	?	AG	268	GT	792	AG	191	GT	5617	AG	104	GT	383	AG	164	GC	437	AG	99	GT	215	AG	118	GT	2515	AG	79	GT	137	AG	58	GT	138	AG	56	GT	161	AG	76	GT	429	AG	381
	Hippopotamidae	Hippopotamus amphibius	AG	361	GT	6821	AG	268	GT	746	AG	191	GT	3604	AG	104	GT	356	AG	164	GC	421	AG	99	GT	226	AG	118	GT	2774	AG	79	GT	128	AG	58	GT	151	AG	56	GT	165	AG	77	GT	435	AG	381
	Tragulidae	Tragulus javanicus	AG	361	GT	9498	AG	268	GT	1125	AG	108/+3/83 (194)	GT	5929	AG	104	GT	590	AG	164	GC	454	AG	99	GT	203	AG	118	GT	2989	AG	79	GT	120	AG	58	GT	165	AG	56	GT	353	AG	76	GT	420	AG	251/-3/127(378)
		Tragulus kanchil	AG	361	GT	?	?	?	?	?	AG	108/+3/83 (194)	GT	?	AG	104	GT	?	AG	164	GC	?	AG	99	GT	?	AG	118	GT	?	AG	79	GT	?	AG	58	GT	?	AG	56	GT	?	AG	76	GT	?	AG	251/-3/127(378)
	Antilocapridae	Antilocapra americana	AG	361	GT	7584	AG	268	GT	1345	AG	105/+3/86 (194)	GT	4784	AG	104	GT	616	AG	164	GC	424	AG	99	GT	205	AG	118	GT	4070	AG	79	GT	120	AG	58	GT	127	AG	56	GT	370	AG	76	GT	414	AG	381
	Giraffidae	Giraffa camelopardalis	AG	81/-3/277 (358)	GT	7447	AG	109/-6/153 (262)	GT	1247	AG	105/+3/86 (194)	GT	4805	AG	104	GT	610	AG	164	GC	416	AG	99	GT	206	AG	118	GT	4702	AG	79	GT	121	AG	58	GT	130	AG	56	GT	370	AG	76	GT	414	AG	381
		Giraffa tippelskirchi	AG	81/-3/277 (358)	GT	8923	AG	109/-6/153 (262)	GT	?	AG	105/+3/86 (194)	GT	4805	AG	104	GT	610	AG	164	GC	416	AG	99	GT	206	AG	118	GT	4702	AG	79	GT	121	AG	58	GT	130	AG	56	GT	370	AG	76	GT	414	AG	381
	Cervidae	Capreolus pygargus	AG	361	GT	7295	AG	268	GT	1366	AG	105/+3/86 (194)	GT	5157	AG	104	GT	618	AG	164	GC	436	AG	99	GT	197	AG	118	GT	3991	AG	79	GT	121	AG	58	GT	128	AG	56	GT	370	AG	76	GT	408	AG	381
		Cervus elaphus	AG	361	GT	8029	AG	268	GT	1414	AG	105/+3/86 (194)	GT	5174	AG	104	GT	608	AG	164	GC	436	AG	99	GT	195	AG	118	GT	4011	AG	79	GT	121	AG	58	GT	129	AG	56	GT	360	AG	76	GT	408	AG	381
	Moschidae	Moschus moschiferus	AG	361	GT	9719	AG	268	GT	1384	AG	105/+3/86 (194)	GT	5214	AG	104	GT	604	AG	164	GC	425	AG	99	GT	206	AG	118	GT	4012	AG	79	GT	121	AG	58	GT	128	AG	56	GT	369	AG	76	GT	392	AG	381
		Moschus berezovskii	AG	361	GT	9843	AG	268	GT	1371	AG	105/+3/86 (194)	GT	5077	AG	104	GT	610	AG	164	GC	425	AG	99	GT	206	AG	118	GT	4015	AG	79	GT	121	AG	58	GT	128	AG	56	GT	369	AG	76	GT	392	AG	381
	Bovidae	Bos grunniens	AG	361	GT	10030	AG	268	GT	1543	AG	105/+3/86 (194)	GT	5144	AG	104	GT	612	AG	164	GC	418	AG	99	GT	199	AG	118	GT	5128	AG	79	GT	124	AG	58	GT	128	AG	56	GT	370	AG	76	GT	412	AG	381
		Bos taurus	AG	361	GT	8037	AG	268	GT	1530	AG	105/+3/86 (194)	GT	5153	AG	104	GT	612	AG	164	GC	418	AG	99	GT	199	AG	118	GT	3960	AG	79	GT	123	AG	58	GT	129	AG	56	GT	370	AG	76	GT	412	AG	381
		Bubalus bubalis	AG	361	GT	8067	AG	268	GT	1527	AG	105/+3/86 (194)	GT	5124	AG	104	GT	608	AG	164	GC	421	AG	99	GT	199	AG	118	GT	4074	AG	79	GT	119	AG	58	GT	127	AG	56	GT	370	AG	76	GT	412	AG	381
		Nanger granti	AG	361	GT	6454	AG	268	GT	1415	AG	105/+3/86 (194)	GT	5996	AG	104	GT	611	AG	164	GC	425	AG	99	GT	195	AG	118	GT	4240	AG	79	GT	121	AG	58	GT	129	AG	56	GT	368	AG	76	GT	381	AG	381
		Kobus ellipsiprymnus	AG	361	GT	8522	AG	?	?	?	AG	105/+3/86 (194)	GT	5381	AG	104	GT	610	AG	164	GC	426	AG	99	GT	196	AG	118	GT	3483	AG	79	GT	121	AG	58	GT	129	AG	56	GT	369	AG	76	GT	381	AG	381
		Capra hircus	AG	361	GT	7749	AG	268	GT	1412	AG	105/+3/86 (194)	GT	5087	AG	104	GT	747	AG	164	GC	426	AG	99	GT	195	AG	118	GT	4090	AG	79	GT	121	AG	58	GT	129	AG	56	GT	369	AG	76	GT	380	AG	381
		Ovis aries	AG	361	GT	7772	AG	268	GT	1401	AG	105/+3/86 (194)	GT	5117	AG	104	GT	609	AG	164	GC	426	AG	99	GT	196	AG	118	GT	4118	AG	79	GT	121	AG	58	GT	129	AG	56	GT	369	AG	76	GT	379	AG	381
		Ovis canadensis	AG	361	GT	8100	AG	268	GT	1387	AG	105/+3/86 (194)	GT	5102	AG	104	GT	604	AG	164	GC	421	AG	99	GT	196	AG	118	GT	4110	AG	79	GT	121	AG	58	GT	129	AG	56	GT	369	AG	76	GT	378	AG	381
		Oreamnos americanus	AG	361	GT	7074	AG	268	GT	1405	AG	105/+3/86 (194)	GT	5106	AG	104	GT	614	AG	164	GC	426	AG	99	GT	195	AG	118	GT	4059	AG	79	GT	121	AG	58	GT	129	AG	56	GT	?	?	?	?	?	AG	381
		Hippotragus niger	AG	361	GT	7799	AG	268	GT	1383	AG	105/+3/86 (194)	GT	5091	AG	104	GT	610	AG	164	GC	424	AG	99	GT	196	AG	118	GT	4059	AG	79	GT	120	AG	58	GT	129	AG	56	GT	369	AG	76	GT	380	AG	357/+3 (360)
		Damaliscus lunatus	AG	361	GT	7806	AG	268	GT	2550	AG	105/+3/86 (194)	GT	5104	AG	104	GT	609	AG	164	GC	425	AG	99	GT	196	AG	118	GT	4057	AG	79	GT	121	AG	58	GT	129	AG	56	GT	369	AG	76	GT	357	AG	381
	Suidae	Sus scrofa	AG	361	GT	7394	AG	211/+3/57 (271)	GT	1097	AG	191	GT	8405	AG	104	GT	379	AG	164	GC	398	AG	99	GT	211	AG	118	GT	3940	AG	79	GT	93	AG	58	GT	130	AG	56	GT	172	AG	76	GT	357	AG	381
	Camelidae	Vicugna pacos	AG	361	GT	8670	AG	268	GT	875	AG	191	GT	3991	AG	104	GT	382	AG	164	GC	421	AG	99	GT	215	AG	118	GT	2465	AG	79	GT	125	AG	58	GT	141	AG	56	GT	162	AG	76	GT	438	AG	381
Perissodactyla	Equidae	Equus caballus	AG	+1/361 (362)	GT	8913	AG	202/-3/63 (265)	GT	833	AG	109/+3/82 (194)	GT	2655	AG	104	GT	355	AG	164	GC	438	AG	99	GT	202	AG	118	GT	2852	AG	79	GT	130	AG	58	GT	157	AG	56	GT	154	AG	76	GT	356	AG	381

### Sheet: SCNN1B
Information: The table below depicts the exon and intron sizes (in bases) of the SCNN1B gene of each of the listed species. Exon sizes are provided in comparison with the corresponding exon sequence of the Alpaca (Vicugna pacos). Insertions are shown in green, deletions are shown in magenta. Splice donor and acceptor sites are listed adjacent to each exon. Rare, but functional splice sites are hi…
Order	Familie	Spezies	AG	Exon 2	GT	Intron	AG	Exon 3	GT	Intron	AG	Exon 4	GT	Intron	AG	Exon 5	GT	Intron	AG	Exon 6	GT	Intron	AG	Exon 7	GT	Intron	AG	Exon 8	GT	Intron	AG	Exon 9	GT	Intron	AG	Exon 10	GT	Intron	AG	Exon 11	GT	Intron	AG	Exon 12	GT	Intron	AG	Exon 13
Artiodactyla	Delphinidae	Globicephala melas	AG	319	GT	2379	AG	277	GT	9275	AG	191	GT	9779	AG	104	GT	1785	AG	164	GT	312	AG	108	GT	2400	AG	118	GT	1097	AG	76	GT	92	AG	58	GT	682	AG	62	GT	1122	AG	76	GT	237	AG	381
		Lagenorhynchus obliquidens	AG	319	GT	2362	AG	277	GT	9314	AG	191	GT	9771	AG	104	GT	1777	AG	164	GT	312	AG	108	GT	2415	AG	118	GT	1092	AG	76	GT	92	AG	58	GT	688	AG	62	GT	1171	AG	76	GT	237	AG	381
		Tursiops truncatus	AG	319	GT	2373	AG	277	GT	9310	AG	191	GT	9793	AG	104	GT	1791	AG	164	GT	313	AG	108	GT	2400	AG	118	GT	1091	AG	76	GT	92	AG	58	GT	686	AG	62	GT	1264	AG	76	GT	237	AG	381
		Orcinus orca	AG	319	GT	2386	AG	277	GT	5496	AG	191	GT	9758	AG	104	GT	1766	AG	164	GT	312	AG	108	GT	2414	AG	118	GT	1092	AG	76	GT	92	AG	58	GT	669	AG	62	GT	1142	AG	76	GT	237	AG	381
	Phocoenidae	Phocoena sinus	AG	319	GT	2376	AG	277	GT	9300	AG	191	GT	10138	AG	104	GT	1810	AG	164	GT	312	AG	108	GT	2416	AG	118	GT	1093	AG	76	GT	95	AG	58	GT	691	AG	62	GT	1125	AG	76	GT	237	AG	381
		Neophocaena asiaeorientalis	AG	319	GT	2375	AG	277	GT	5784	AG	191	GT	9952	AG	104	GT	1808	AG	164	GT	312	AG	108	GT	2422	AG	118	GT	1095	AG	76	GT	95	AG	58	GT	691	AG	62	GT	1101	AG	76	GT	237	AG	381
	Monodontidae	Monodon monoceros	AG	319	GT	2377	AG	277	GT	9290	AG	191	GT	9606	AG	104	GT	1783	AG	164	GT	312	AG	108	GT	2418	AG	118	GT	1095	AG	76	GT	95	AG	58	GT	691	AG	62	GT	1119	AG	76	GT	237	AG	381
		Delphinapterus leucas	AG	319	GT	2376	AG	277	GT	10642	AG	191	GT	9620	AG	104	GT	1782	AG	164	GT	312	AG	108	GT	2419	AG	118	GT	1095	AG	76	GT	95	AG	58	GT	693	AG	62	GT	1119	AG	76	GT	237	AG	381
	Pontoporiidae	Pontoporia blainvillei	AG	319	GT	2574	AG	277	GT	?	AG	191	GT	9842	AG	104	GT	1814	AG	164	GT	?	AG	108	GT	2399	AG	118	GT	1094	AG	76	GT	92	AG	58	GT	688	AG	62	GT	1146	AG	76	GT	275	AG	381
	Iniidae	Inia geoffrensis	AG	319	GT	2608	AG	277	GT	?	AG	191	GT	9819	AG	104	GT	1824	AG	164	GT	290	AG	108	GT	2427	AG	118	GT	1096	AG	76	GT	92	AG	58	GT	689	AG	62	GT	1136	AG	76	GT	272	AG	381
	Lipotidae	Lipotes vexillifer	AG	319	GT	2379	AG	277	GT	9246	AG	191	GT	9874	AG	104	GT	1808	AG	164	GT	296	AG	108	GT	2380	AG	118	GT	1100	AG	76	GT	92	AG	58	GT	687	AG	62	GT	1151	AG	76	GT	272	AG	381
	Ziphiidae	Hyperoodon ampullatus	AG	319	GT	2382	AG	277	GT	7183	AG	191	GT	10440	AG	104	GT	1807	AG	164	GT	311	AG	108	GT	2415	AG	118	GT	1088	AG	76	GT	93	AG	58	GT	690	AG	62	GT	1106	AG	76	GT	272	AG	381
		Mesoplodon bidens	AG	319	GT	2375	AG	277	GT	7168	AG	191	GT	?	AG	104	GT	1807	AG	164	GT	308	AG	108	GT	2409	AG	118	GT	1087	AG	76	GT	93	AG	58	GT	690	AG	62	GT	1104	AG	76	GT	272	AG	381
		Ziphius cavirostris	AG	319	GT	2378	AG	277	GT	?	AG	191	GT	?	AG	104	GT	2186	AG	164	GT	311	AG	108	GT	?	AG	118	GT	?	AG	76	GT	93	AG	58	GT	689	AG	62	GT	1061	AG	76	GT	272	AG	381
	Platanistidae	Platanista gangetica	AG	319	GT	?	AG	277	GT	?	AG	191	GT	?	AG	104	GT	1783	AG	164	GT	314	AG	108	GT	2688	AG	118	GT	?	AG	76	GT	93	AG	58	GT	695	AG	62	GT	1217	AG	76	GT	273	AG	381
		Platanista minor	AG	319	GT	2523	AG	277	GT	?	AG	191	GT	9694	AG	104	GT	1783	AG	164	GT	314	AG	108	GT	2682	AG	118	GT	1098	AG	76	GT	93	AG	58	GT	695	AG	62	GT	?	AG	76	GT	273	AG	381
	Kogildae	Kogia breviceps	AG	319	GT	2372	AG	277	GT	?	AG	191	GT	9372	AG	104	GT	1819	AG	164	GT	305	AG	108	GT	2375	AG	118	GT	1053	AG	76	GT	93	AG	58	GT	686	AG	62	GT	1206	AG	76	GT	273	AG	381
	Physeteridae	Physeter catodon	AG	319	GT	2377	AG	277	GT	8776	AG	191	GT	9732	AG	104	GT	1928	AG	164	GT	306	AG	108	GT	2435	AG	118	GT	1062	AG	76	GT	88	AG	58	GT	686	AG	62	GT	1267	AG	76	GT	272	AG	381
	Balaenopteriade + Eschrichtiidae	Balaenoptera musculus	AG	319	GT	2377	AG	277	GT	7826	AG	191	GT	9906	AG	104	GT	1805	AG	164	GT	311	AG	108	GT	2482	AG	118	GT	1065	AG	76	GT	93	AG	58	GT	691	AG	62	GT	1282	AG	76	GT	272	AG	381
		Balaenoptera acutorostrata scammoni	AG	319	GT	2453	AG	277	GT	8417	AG	191	GT	9628	AG	104	GT	1805	AG	164	GT	293	AG	108	GT	2430	AG	118	GT	1063	AG	76	GT	92	AG	58	GT	693	AG	62	GT	1280	AG	76	GT	272	AG	381
	Balaenidae	Eubalaena japonica	AG	319	GT	2377	AG	277	GT	?	AG	191	GT	9667	AG	104	GT	1805	AG	164	GT	311	AG	108	GT	2421	AG	118	GT	1063	AG	76	GT	92	AG	58	GT	692	AG	62	GT	1160	AG	76	GT	272	AG	381
	Hippopotamidae	Hippopotamus amphibius	AG	319	GT	3008	AG	253/+3/24 (280)	GT	2302	AG	191	GT	9389	AG	104	GT	1798	AG	164	GT	309	AG	82/+3/26 (111)	GT	2557	AG	118	GT	697	AG	76	GT	92	AG	58	GT	654	AG	62	GT	1481	AG	76	GT	252	AG	381
	Tragulidae	Tragulus javanicus	AG	319	GT	2651	AG	277	GT	2222	AG	191	GT	11802	AG	104	GT	4026	AG	164	GT	269	AG	108	GT	2560	AG	118	GT	969	AG	76	GT	89	AG	58	GT	607	AG	62	GT	1090	AG	76	GT	925	AG	381
		Tragulus kanchil	AG	319	GT	3790	AG	277	GT	4409	AG	191	GT	?	AG	104	GT	2982	AG	164	GT	269	AG	108	GT	2638	AG	118	GT	971	AG	76	GT	89	AG	58	GT	607	AG	62	GT	1090	AG	76	GT	707	AG	381
	Antilocapridae	Antilocapra americana	AG	319	GT	3828	AG	277	GT	1726	AG	191	GT	13167	AG	104	GT	2208	AG	164	GT	293	AG	108	GT	?	AG	118	GT	649	AG	76	GT	82	AG	58	GT	?	AG	62	GT	1101	AG	76	GT	595	AG	381
	Giraffidae	Giraffa camelopardalis	AG	319	GT	2960	AG	277	GT	1730	AG	191	GT	?	AG	104	GT	2226	AG	164	GT	297	AG	108	GT	2432	AG	118	GT	691	AG	76	GT	90	AG	58	GT	650	AG	62	GT	1117	AG	76	GT	579	AG	381
		Giraffa tippelskirchi	AG	319	GT	2999	AG	277	GT	1730	AG	191	GT	9822	AG	104	GT	2226	AG	164	GT	297	AG	108	GT	2432	AG	118	GT	691	AG	76	GT	90	AG	58	GT	650	AG	62	GT	1117	AG	76	GT	579	AG	381
	Cervidae	Capreolus pygargus	AG	319	GT	2929	AG	277	GT	1727	AG	191	GT	?	AG	104	GT	2223	AG	164	GT	282	AG	108	GT	?	AG	118	GT	688	AG	76	GT	88	AG	58	GT	640	AG	62	GT	1236	AG	76	GT	606	AG	381
		Cervus elaphus	AG	319	GT	2964	AG	277	GT	1715	AG	191	GT	9679	AG	104	GT	2238	AG	164	GT	283	AG	108	GT	2416	AG	118	GT	?	AG	76	GT	?	AG	58	GT	658	AG	62	GT	1161	AG	76	GT	605	AG	381
	Moschidae	Moschus moschiferus	AG	319	GT	3369	AG	277	GT	1721	AG	191	GT	10052	AG	104	GT	2216	AG	164	GT	295	AG	108	GT	2464	AG	118	GT	636	AG	76	GT	90	AG	58	GT	616	AG	62	GT	1085	AG	76	GT	737	AG	381
		Moschus berezovskii	AG	319	GT	3392	AG	277	GT	1722	AG	191	GT	10082	AG	104	GT	2212	AG	164	GT	295	AG	108	GT	2448	AG	118	GT	641	AG	76	GT	90	AG	58	GT	591	AG	62	GT	1097	AG	76	GT	737	AG	381
	Bovidae	Bos grunniens	AG	319	GT	2953	AG	277	GT	1011	AG	191	GT	9400	AG	104	GT	3523	AG	164	GT	296	AG	108	GT	2513	AG	118	GT	691	AG	76	GT	87	AG	58	GT	601	AG	62	GT	1958	AG	76	GT	742	AG	381
		Bos taurus	AG	319	GT	2957	AG	277	GT	1010	AG	191	GT	9351	AG	104	GT	2254	AG	164	GT	292	AG	108	GT	2421	AG	118	GT	693	AG	76	GT	87	AG	58	GT	601	AG	62	GT	1100	AG	76	GT	743	AG	381
		Bubalus bubalis	AG	319	GT	2965	AG	277	GT	1065	AG	191	GT	10190	AG	104	GT	2245	AG	164	GT	296	AG	108	GT	2519	AG	118	GT	693	AG	76	GT	87	AG	58	GT	602	AG	62	GT	1099	AG	76	GT	745	AG	381
		Nanger granti	AG	319	GT	2958	AG	277	GT	1346	AG	191	GT	11022	AG	104	GT	2231	AG	164	GT	285	AG	108	GT	3058	AG	118	GT	685	AG	76	GT	89	AG	58	GT	614	AG	62	GT	1162	AG	76	GT	728	AG	381
		Kobus ellipsiprymnus	AG	319	GT	1836	AG	277	GT	1076	AG	191	GT	10757	AG	104	GT	2204	AG	164	GT	286	AG	108	GT	3591	AG	118	GT	?	?	?	?	?	AG	58	GT	629	AG	62	GT	1523	AG	76	GT	718	AG	381
		Capra hircus	AG	319	GT	2977	AG	277	GT	1083	AG	191	GT	10369	AG	104	GT	2202	AG	164	GT	286	AG	108	GT	4416	AG	118	GT	686	AG	76	GT	89	AG	58	GT	419	AG	62	GT	1125	AG	76	GT	723	AG	381
		Ovis aries	AG	319	GT	2959	AG	277	GT	1084	AG	191	GT	10501	AG	104	GT	2210	AG	164	GT	286	AG	108	GT	2689	AG	118	GT	685	AG	76	GT	89	AG	58	GT	421	AG	62	GT	1105	AG	76	GT	724	AG	381
		Ovis canadensis	AG	319	GT	2959	AG	277	GT	1085	AG	191	GT	10242	AG	104	GT	2210	AG	164	GT	286	AG	108	GT	2662	AG	118	GT	690	AG	76	GT	89	AG	58	GT	400	AG	62	GT	1106	AG	76	GT	724	AG	381
		Oreamnos americanus	AG	319	GT	2990	AG	277	GT	1085	AG	191	GT	10127	AG	104	GT	2195	AG	164	GT	286	AG	108	GT	?	?	?	?	?	?	?	?	?	AG	58	GT	386	AG	62	GT	?	?	?	?	?	AG	381
		Hippotragus niger	AG	319	GT	3048	AG	277	GT	1089	AG	191	GT	10413	AG	104	GT	2223	AG	164	GT	286	AG	108	GT	2715	AG	118	GT	695	AG	76	GT	89	AG	58	GT	628	AG	62	GT	1285	AG	76	GT	723	AG	381
		Damaliscus lunatus	AG	319	GT	?	?	?	?	?	?	?	GT	11410	AG	104	GT	2230	AG	164	GT	283	AG	108	GT	3232	AG	118	GT	694	AG	76	GT	1394?	AG	58	GT	629	AG	62	GT	1217	AG	76	GT	719	AG	381
	Suidae	Sus scrofa	AG	319	GT	3950	AG	277	GT	2726	AG	191	GT	11820	AG	104	GT	943	AG	164	GT	305	AG	87/+9/21 (117)	GT	2694	AG	118	GT	876	AG	76	GT	92	AG	58	GT	1232	AG	62	GT	1510	AG	76	GT	298	AG	381
	Camelidae	Vicugna pacos	AG	319	GT	2378	AG	277	GT	2076	AG	191	GT	9038	AG	104	GT	1841	AG	164	GT	276	AG	108	GT	?	AG	118	GT	546	AG	76	GT	74	AG	58	GT	645	AG	62	GT	?	?	?	GT	250	AG	381
Perissodactyla	Equidae	Equus caballus	AG	319	GT	2314	AG	277	GT	2206	AG	191	GT	8459	AG	104	GT	1786	AG	164	GT	328	AG	108	GT	2307	AG	118	GT	1086	AG	76	GT	98	AG	58	GT	687	AG	62	GT	1224	AG	76	GT	271	AG	381

### Sheet: SCNN1G
Information: The table below depicts the exon and intron sizes (in bases) of the SCNN1G gene of each of the listed species. Exon sizes are provided in comparison with the corresponding exon sequence of the Alpaca (Vicugna pacos). Insertions are shown in green, deletions are shown in magenta. Splice donor and acceptor sites are listed adjacent to each exon. Rare, but functional splice sites are hi…
Order	Familie	Spezies	AG	Exon 2	GT	Intron	AG	Exon 3	GT	Intron	AG	Exon 4	GT	Intron	AG	Exon 5	GT	Intron	AG	Exon 6	GT	Intron	AG	Exon 7	GT	Intron	AG	Exon 8	GT	Intron	AG	Exon 9	GT	Intron	AG	Exon 10	GT	Intron	AG	Exon 11	GT	Intron	AG	Exon 12	GT	Intron	AG	Exon 13
Artiodactyla	Delphinidae	Globicephala melas	CC	337	GT	1920	AG	310	GT	1679	AG	191	GT	993	AG	104	GT	2551	AG	164	GT	8821	AG	99	GT	1540	AG	118	GT	574	AG	79	GT	83	AG	58	GT	188	AG	38/-3/21 (59)	GT	1372	AG	76	GT	289	AG	189/-3/189/+3 (381)
		Lagenorhynchus obliquidens	CC	337	GT	1927	AG	310	GT	1684	AG	191	GT	994	AG	104	GT	2540	AG	164	GT	9192	AG	99	GT	1539	AG	118	GT	574	AG	79	GT	83	AG	58	GT	188	AG	38/-3/21 (59)	GT	1373	AG	76	GT	290	AG	189/-3/189/+3 (381)
		Tursiops truncatus	CC	337	GT	1896	AG	310	GT	1681	AG	191	GT	994	AG	104	GT	2551	AG	164	GT	9177	AG	99	GT	1539	AG	118	GT	574	AG	79	GT	83	AG	58	GT	188	AG	38/-3/21 (59)	GT	1371	AG	76	GT	290	AG	189/-3/189/+3 (381)
		Orcinus orca	CC	337	GT	1949	AG	310	GT	1910	AG	191	GT	986	AG	104	GT	2554	AG	164	GT	9191	AG	99	GT	1539	AG	118	GT	574	AG	79	GT	83	AG	58	GT	188	AG	38/-3/21 (59)	GT	1372	AG	76	GT	290	AG	189/-3/189/+3 (381)
	Phocoenidae	Phocoena sinus	CC	337	GT	1917	AG	310	GT	1703	AG	191	GT	995	AG	104	GT	2563	AG	164	GT	8474	AG	99	GT	1541	AG	118	GT	574	AG	79	GT	83	AG	58	GT	188	AG	38/-3/21 (59)	GT	1340	AG	76	GT	265	AG	189/-3/189/+3 (381)
		Neophocaena asiaeorientalis	CC	337	GT	1912	AG	310	GT	1674	AG	191	GT	995	AG	104	GT	2540	AG	164	GT	8239	AG	99	GT	1540	AG	118	GT	574	AG	79	GT	83	AG	58	GT	188	AG	38/-3/21 (59)	GT	1340	AG	76	GT	265	AG	189/-3/189/+3 (381)
	Monodontidae	Monodon monoceros	CC	337	GT	1928	AG	310	GT	1679	AG	191	GT	995	AG	104	GT	2554	AG	164	GT	8269	AG	99	GT	1537	AG	118	GT	574	AG	79	GT	83	AG	58	GT	188	AG	38/-3/21 (59)	GT	1336	AG	76	GT	290	AG	189/-3/189/+3 (381)
		Delphinapterus leucas	CC	337	GT	1899	AG	310	GT	1682	AG	191	GT	994	AG	104	GT	2563	AG	164	GT	8285	AG	99	GT	1538	AG	118	GT	574	AG	79	GT	83	AG	58	GT	188	AG	38/-3/21 (59)	GT	1336	AG	76	GT	290	AG	189/-3/189/+3 (381)
	Pontoporiidae	Pontoporia blainvillei	CC	337	GT	1886	AG	310	GT	1679	AG	191	GT	988	AG	104	GT	?	AG	164	GT	?	AG	99	GT	1551	AG	118	GT	574	AG	79	GT	83	AG	58	GT	188	AG	38/-3/21 (59)	GT	1376	AG	76	GT	290	AG	185/-3/193/+3 (381)
	Iniidae	Inia geoffrensis	CC	337	GT	?	AG	310	GT	1687	AG	191	GT	988	AG	104	GT	2553	AG	164	GT	8297	AG	99	GT	1551	AG	118	GT	574	AG	79	GT	83	AG	58	GT	188	AG	38/-3/21 (59)	GT	1371	AG	76	GT	291	AG	189/-3/189/+3 (381)
	Lipotidae	Lipotes vexillifer	CC	337	GT	1875	AG	310	GT	1678	AG	191	GT	994	AG	104	GT	2561	AG	164	GT	8566	AG	99	GT	1540	AG	118	GT	571	AG	79	GT	83	AG	58	GT	188	AG	38/-3/21 (59)	GT	1393	AG	76	GT	262	AG	189/-3/189/+3 (381)
	Ziphiidae	Hyperoodon ampullatus	CC	337	GT	1927	AG	310	GT	1461	AG	191	GT	993	AG	104	GT	2551	AG	164	GT	8037	AG	99	GT	1542	AG	118	GT	572	AG	79	GT	83	AG	58	GT	188	AG	38/-3/21 (59)	GT	1356	AG	76	GT	290	AG	189/-3/189/+3 (381)
		Mesoplodon bidens	CC	337	GT	1895	AG	310	GT	1461	AG	191	GT	989	AG	104	GT	2552	AG	164	GT	7976	AG	99	GT	1542	AG	118	GT	572	AG	79	GT	83	AG	58	GT	188	AG	38/-3/21 (59)	GT	1364	AG	76	GT	290	AG	189/-3/189/+3 (381)
		Ziphius cavirostris	CC	337	GT	?	AG	310	GT	1460	AG	191	GT	993	AG	104	GT	?	AG	164	GT	8033	AG	99	GT	1542	AG	118	GT	572	AG	79	GT	83	AG	58	GT	188	AG	38/-3/21 (59)	GT	1364	AG	76	GT	290	AG	189/-3/189/+3 (381)
	Platanistidae	Platanista gangetica	CC	337	GT	1956	AG	310	GT	1462	AG	191	GT	994	AG	104	GT	?	AG	164	GT	?	AG	99	GT	1535	AG	118	GT	574	AG	79	GT	83	AG	58	GT	174	AG	38/-3/21 (59)	GT	1365	AG	76	GT	290	AG	189/-3/189/+3 (381)
		Platanista minor	CC	337	GT	1950	AG	310	GT	1462	AG	191	GT	994	AG	104	GT	2728	AG	164	GT	8624	AG	99	GT	1535	AG	118	GT	574	AG	79	GT	83	AG	58	GT	174	AG	38/-3/21 (59)	GT	1365	AG	76	GT	290	AG	189/-3/189/+3 (381)
	Kogildae	Kogia breviceps	CC	337	GT	1988	AG	286/-3/21 (307)	GT	1455	AG	191	GT	1221	AG	104	GT	2555	AG	164	GT	?	AG	99	GT	1543	AG	118	GT	754	AG	79	GT	83	AG	58	GT	188	AG	38/-3/21 (59)	GT	1781	AG	76	GT	290	AG	189/-3/190/+2 (381)
	Physeteridae	Physeter catodon	CC	337	GT	1977	AG	310	GT	1453	AG	191	GT	994	AG	104	GT	2557	AG	164	GT	8000	AG	99	GT	1540	AG	118	GT	575	AG	79	GT	285	AG	58	GT	188	AG	38/-3/21 (59)	GT	1322	AG	76	GT	291	AG	189/-3/189/+3 (381)
	Balaenopteriade + Eschrichtiidae	Balaenoptera musculus	CC	337	GT	1965	AG	310	GT	1760	AG	191	GT	998	AG	104	GT	2537	AG	164	GT	8026	AG	99	GT	1544	AG	118	GT	574	AG	79	GT	83	AG	58	GT	188	AG	38/-3/21 (59)	GT	1370	AG	76	GT	290	AG	189/-3/189/+3 (381)
		Balaenoptera acutorostrata scammoni	CC	337	GT	1964	AG	310	GT	1764	AG	191	GT	996	AG	104	GT	2958	AG	164	GT	8358	AG	99	GT	1556	AG	118	GT	574	AG	79	GT	83	AG	?	GT	?	AG	38/-3/21 (59)	GT	1366	AG	76	GT	277	AG	189/-3/189/+3 (381)
	Balaenidae	Eubalaena japonica	CC	337	GT	1946	AG	310	GT	1463	AG	191	GT	994	AG	104	GT	2558	AG	164	GT	8005	AG	99	GT	1538	AG	118	GT	574	AG	79	GT	83	AG	58	GT	188	AG	38/-3/21 (59)	GT	1365	AG	76	GT	290	AG	185/-3/193/+3 (381)
	Hippopotamidae	Hippopotamus amphibius	CC	337	GT	2380	AG	137/-9/164 (301)	GT	1838	AG	191	GT	977	AG	104	GT	2539	AG	164	GT	8246	AG	99	GT	1615	AG	118	GT	574	AG	79	GT	123	AG	58	GT	189	AG	62	GT	1755	AG	76	GT	292	AG	189/-3/189/+3 (381)
	Tragulidae	Tragulus javanicus	CC	337	GT	1808	AG	310	GT	2383	AG	191	GT	986	AG	104	GT	3039	AG	164	GT	15531	AG	99	GT	1466	AG	118	GT	1153	AG	79	GT	83	AG	58	GT	183	AG	62	GT	2203	AG	76	GT	297	AG	185/-3/195/+1 (381)
		Tragulus kanchil	CC	337	GT	1775	AG	310	GT	2482	AG	191	GT	986	AG	104	GT	8724	AG	164	GT	7302	AG	99	GT	1466	AG	118	GT	1059	AG	79	GT	83	AG	58	GT	183	AG	62	GT	2203	AG	76	GT	297	AG	185/-3/194/+2 (381)
	Antilocapridae	Antilocapra americana	CC	337	GT	1791	AG	310	GT	3075	AG	191	GT	986	AG	104	GT	2594	AG	164	GT	7887	AG	99	GT	1525	AG	118	GT	806	AG	79	GT	83	AG	58	GT	189	AG	62	GT	1733	AG	76	GT	299	AG	185/-3/195/+1 (381)
	Giraffidae	Giraffa camelopardalis	CC	337	GT	1773	AG	310	GT	2978	AG	191	GT	987	AG	104	GT	2620	AG	164	GT	7953	AG	99	GT	1539	AG	118	GT	816	AG	79	GT	83	AG	58	GT	189	AG	62	GT	1742	AG	76	GT	294	AG	185/-3/192/+4 (381)
		Giraffa tippelskirchi	CC	337	GT	1773	AG	310	GT	2979	AG	191	GT	987	AG	104	GT	2620	AG	164	GT	7953	AG	99	GT	1539	AG	118	GT	816	AG	79	GT	83	AG	58	GT	211	AG	62	GT	1776	AG	76	GT	294	AG	185/-3/195/+1 (381)
	Cervidae	Capreolus pygargus	CC	337	GT	1843	AG	310	GT	3088	AG	191	GT	975	AG	104	GT	2698	AG	164	GT	7955	AG	99	GT	1543	AG	118	GT	906	AG	79	GT	83	AG	58	GT	188	AG	62	GT	1743	AG	76	GT	294	AG	185/-3/196 (381)
		Cervus elaphus	CC	337	GT	1806	AG	310	GT	3056	AG	191	GT	1010	AG	104	GT	2721	AG	164	GT	7997	AG	99	GT	1532	AG	118	GT	835	AG	79	GT	83	AG	58	GT	189	AG	62	GT	1717	AG	76	GT	294	AG	185/-3/196 (381)
	Moschidae	Moschus moschiferus	CC	337	GT	1792	AG	310	GT	3241	AG	191	GT	959	AG	104	GT	2552	AG	164	GT	8474	AG	99	GT	1533	AG	118	GT	788	AG	79	GT	83	AG	58	GT	189	AG	62	GT	2277	AG	76	GT	293	AG	189/-3/188/+4 (381)
		Moschus berezovskii	CC	337	GT	1789	AG	310	GT	3217	AG	191	GT	958	AG	104	GT	2552	AG	164	GT	8448	AG	99	GT	1527	AG	118	GT	788	AG	79	GT	83	AG	58	GT	189	AG	62	GT	2265	AG	76	GT	292	AG	189/-3/188/+4 (381)
	Bovidae	Bos grunniens	GC	337	GT	3017	AG	310	GT	2999	AG	191	GT	988	AG	104	GT	4454	AG	164	GT	8628	AG	99	GT	1527	AG	118	GT	846	AG	79	GT	83	AG	58	GT	189	AG	62	GT	3547	AG	76	GT	295	AG	185/-3/195/+1 (381)
		Bos taurus	GC	337	GT	1790	AG	310	GT	3128	AG	191	GT	989	AG	104	GT	3177	AG	164	GT	8641	AG	99	GT	1527	AG	118	GT	1001	AG	79	GT	83	AG	58	GT	189	AG	62	GT	3538	AG	76	GT	295	AG	185/-3/195/+1 (381)
		Bubalus bubalis	GC	337	GT	1807	AG	310	GT	3124	AG	191	GT	970	AG	104	GT	2896	AG	164	GT	8649	AG	99	GT	1533	AG	118	GT	835	AG	79	GT	80	AG	58	GT	190	AG	62	GT	3529	AG	76	GT	294	AG	185/-3/196 (381)
		Nanger granti	GC	337	GT	1773	AG	310	GT	3005	AG	191	GT	985	AG	104	GT	2807	AG	164	GT	8298	AG	99	GT	1531	AG	118	GT	809	AG	79	GT	83	AG	58	GT	189	AG	62	GT	4017	AG	76	GT	283	AG	185/-3/193/+3 (381)
		Kobus leche	GC	337	GT	1772	AG	310	GT	3009	AG	191	GT	980	AG	104	GT	2610	AG	164	GT	7902	AG	99	GT	1531	AG	118	GT	807	AG	79	GT	83	AG	58	GT	189	AG	62	GT	3973	AG	76	GT	294	AG	185/-3/195/+1 (381)
		Capra hircus	GC	337	GT	1807	AG	310	GT	3032	AG	191	GT	986	AG	104	GT	2599	AG	164	GT	7883	AG	99	GT	1530	AG	118	GT	810	AG	79	GT	83	AG	58	GT	189	AG	62	GT	4052	AG	76	GT	294	AG	185/-3/192/+4 (381)
		Ovis aries	GC	337	GT	1786	AG	310	GT	3013	AG	191	GT	958	AG	104	GT	2615	AG	164	GT	7904	AG	99	GT	1530	AG	118	GT	810	AG	79	GT	83	AG	58	GT	189	AG	62	GT	3251	AG	76	GT	294	AG	185/-3/192/+4 (381)
		Ovis canadensis	GC	337	GT	1823	AG	310	GT	2970	AG	191	GT	986	AG	104	GT	2618	AG	164	GT	7900	AG	99	GT	1526	AG	118	GT	810	AG	79	GT	83	AG	58	GT	189	AG	62	GT	4037	AG	76	GT	294	AG	185/-3/192/+4 (381)
		Oreamnos americanus	GC	337	GT	1791	AG	310	GT	2992	AG	191	GT	986	AG	104	GT	2615	AG	164	GT	7891	AG	99	GT	1528	AG	118	GT	810	AG	79	GT	83	AG	58	GT	189	AG	62	GT	4023	AG	76	GT	294	AG	185/-3/192/+4 (381)
		Hippotragus niger	GC	337	GT	1809	AG	310	GT	3009	AG	191	GT	980	AG	104	GT	2610	AG	164	GT	7903	AG	99	GT	1507	AG	118	GT	809	AG	79	GT	83	AG	58	GT	189	AG	62	GT	4155	AG	76	GT	294	AG	185/-3/192/+4 (381)
		Damaliscus lunatus	GC	337	GT	1804	AG	310	GT	2950	AG	191	GT	1964	AG	104	GT	5516	AG	164	GT	7938	AG	99	GT	2238	AG	118	GT	810	AG	79	GT	83	AG	58	GT	189	AG	62	GT	4137	AG	76	GT	193	AG	185/-3/195/+1 (381)
	Suidae	Sus scrofa	CC	337	GT	2964	AG	310	GT	1994	AG	191	GT	1327	AG	104	GT	3796	AG	164	GT	11197	AG	99	GT	1522	AG	118	GT	1131	AG	79	GT	85	AG	58	GT	191	AG	62	GT	3259	AG	76	GT	766	AG	189/-3/190/+2 (381)
	Camelidae	Vicugna pacos	AG	337	GT	1909	AG	310	GT	1442	AG	191	GT	1000	AG	104	GT	2509	AG	164	GT	7673	AG	99	GT	1574	AG	118	GT	571	AG	79	GT	85	AG	58	GT	187	AG	62	GT	1315	AG	76	GT	284	AG	393
Perissodactyla	Equidae	Equus caballus	GC	337	GT	1837	AG	310	GT	1847	AG	191	GT	1344	AG	104	GT	2452	AG	164	GT	7868	AG	99	GT	1590	AG	118	GT	511	AG	79	GT	82	AG	58	GT	194	AG	62	GT	1850	AG	76	GT	294	AG	189/-3/187/+5 (381)

### Sheet: SCNN1D
Information: The table below depicts the exon and intron sizes (in bases) of the SCNN1D gene of each of the listed species. Exon sizes are provided in comparison with the corresponding exon sequence of the Alpaca (Vicugna pacos). Insertions are shown in green, deletions are shown in magenta. Splice donor and acceptor sites are listed adjacent to each exon. Rare, but functional splice sites are hi…
Order	Family	Species	AG	Exon 2	GT	Intron	AG	Exon 3	GT	Intron	AG	Exon 4	GT	Intron	AG	Exon 5	GT	Intron	AG	Exon 6	GT	Intron	AG	Exon 7	GT	Intron	AG	Exon 8	GT	Intron	AG	Exon 9	GT	Intron	AG	Exon 10	GT	Intron	AG	Exon 11	GT	Intron	AG	Exon 12	GT	Intron	AG	Exon 13
Artiodactyla	Delphinidae	Globicephala melas	AG	48/+36/255/+10/44 (393)	GT	546	AG	162/-1/45 (207)	GT	75	AG	110/-7/32/-2/40 (182)	GT	176	AG	89	CT	72	AG	118/+2/10/-1/35 (165)	GC	96	AG	99	GT	191	AG	118	GT	128	AG	79	GG	74	AG	58	GT	115	GC	53	GT	111	AG	61/+1/15 (77)	GC	78	AT	220/+3/26 (249)
		Lagenorhynchus obliquidens	AG	48/+36/255/+10/44 (393)	GT	546	AG	162/-1/45 (207)	GT	75	AG	110/-7/32/-2/40 (182)	GT	176	AG	89	CT	72	AG	118/+2/10/-1/35 (165)	GC	96	AG	99	GT	191	AG	118	GT	127	AG	79	GG	74	AG	58	GT	115	GC	53	GT	111	AG	61/+1/15 (77)	GC	78	AT	220/+3/26 (249)
		Tursiops truncatus	AG	47/+36/256/+10/44 (393)	GT	546	AG	162/-1/45 (207)	GT	75	AG	110/-7/32/-2/40 (182)	GT	176	AG	89	CT	72	AG	118/+2/10/-1/35 (165)	GC	96	AG	99	GT	191	AG	118	GT	127	AG	79	GG	74	AG	58	GT	115	GC	53	GT	111	AG	61/+1/15 (77)	GC	78	AT	220/+3/26 (249)
		Orcinus orca	AG	48/+36/255/+10/44 (393)	TG	562	AG	162/-1/45 (207)	GT	75	AG	110/-7/32/-2/40 (182)	GT	176	AG	89	CT	72	AG	118/+2/10/-1/35 (165)	GC	96	AG	99	GT	191	AG	39/+4/79 (122)	GT	127	AG	79	GG	74	AG	58	GT	115	GC	53	GT	110	AG	61/+1/15 (77)	GC	78	AT	220/+3/26 (249)
	Phocoenidae	Phocoena sinus	AG	48/+36/256/+10/43 (393)	GT	535	AG	34/-1/127/-1/45 (206)	GT	75	AG	110/-7/32/-5/37 (179)	GT	176	AG	89	CT	72	AG	37/-6/75/+2/10/-1/35 (159)	GC	96	AG	99	GT	192	AG	118	GT	132	AG	79	GG	74	AG	58	GT	117	CA	53	GT	123	AG	76	CA	62	AT	220/+3/26 (249)
		Neophocaena asiaeorientalis	AG	48/+36/256/+10/43 (393)	GT	535	AG	162/-1/45 (207)	GT	75	AG	110/-7/32/-5/37 (179)	GT	176	AG	89	CT	72	AG	37/-6/75/+2/10/-1/35 (159)	AC	96	AG	99	GT	?	AG	118	GT	127	AG	79	GG	74	AG	58	GT	117	CA	53	GT	56	AG	61/+1/15 (77)	GC	80	AT	220/+3/26 (249)
	Monodontidae	Monodon monoceros	AG	48/+36/251/+10/48 (393)	GT	535	AG	162/-1/45 (207)	GT	75	AG	110/-7/32/-2/40 (182)	GT	176	AG	89	CT	72	AG	40/-3/75/+2/10/-1/35 (162)	GC	96	AG	99	GT	192	AG	118	GT	127	AG	79	GG	74	AG	58	GT	117	CA	53	GT	131	AG	61/+1/15 (77)	GG	81	AT	220/+3/26 (249)
		Delphinapterus leucas	AG	48/+36/256/+10/43 (393)	GT	535	AG	162/-1/45 (207)	GT	75	AG	110/-7/32/-2/40 (182)	GT	176	AG	89	CT	72	AG	40/-3/75/+2/10/-1/35 (162)	GC	96	AG	99	GT	193	AG	118	GT	127	AG	79	GG	74	AG	58	GT	117	CA	53	GT	132	AG	61/+1/15 (77)	GG	81	AT	220/+3/26 (249)
	Pontoporiidae	Pontoporia blainvillei	AG	48/+36/78/-12/162/+15/47 (386)	GT	537	AG	139/-26/24/-1/18 (181)	GT	?	CC	191	GT	176	AG	89	CT	71	AG	42/-1/75/+2/10/-1/35 (164)	GT	103	AG	99	GT	193	AG	118	GT	128	AG	79	GG	74	AG	58	GT	117	CA	53	GT	110	AG	76	GC	60	AC	220/+3/26 (249)
	Iniidae	Inia geoffrensis	AG	48/+36/251/+10/48 (393)	GT	533	AG	134/-25/28/-1/19 (181)	GT	80	AG	15/+69/140/-3/33 (257)	GT	176	AG	26/-12/51 (77)	CT	80	AG	42/-1/85/+2/36 (165)	GC	103	AG	56/+1/43 (100)	GT	190	GG	41/-2/75 (116)	GC	127	AG	79	GG	74	AG	58	AT	117	CA	53	GT	207	AG	76	AG	63	AC	220/+3/26 (249)
	Lipotidae	Lipotes vexillifer	CA	48/+36/251/+10/48 (393)	GT	550	AG	162/-1/45 (207)	GT	75	AG	191	GT	176	AG	89	CT	75	AG	42/-3/42/+105/10/+21/67 (287)*	?	0	AG	56/+1/43 (100)	GT	195	AG	72/+1/46 (119)	GT	126	AA	79	GG	74	AG	58	GT	101	GG	53	GT	122	AG	61/+8/15 (84)	GC	80	GT	220/+3/26 (249)
	Ziphiidae	Hyperoodon ampullatus	AG	48/+36/162/-1/93/+10/43 (392)	GT	?	AG	24/+4/15/-2/13/-4/48/-16/37/-3/35/-1/10 (186)	GT	75	AG	27/-1/163 (190)	GT	175	AG	77/-1/11 (88)	CT	72	AG	87/-12/19/+1/46 (153)	GT	88	GC	99	GT	?	GG	21/+8/45/+23/13 (110)	GC	120	AG	79	GG	74	GG	34/+1/24 (59)	GT	135	CA	53	GT	4	GG	23/+20/53 (96)	GC	158	AG	222/+3/24 (249)
		Mesoplodon bidens	AG	48/+36/162/-1/74/+4/19/+10/43 (396)	GT	550	AG	113/-15/33/-1/35/-1/10 (191)	GT	75	AG	27/-1/163 (190)	GT	175	AG	77/-1/11 (88)	CT	72	AG	87/-12/19/+1/46 (153)	GT	88	GC	99	GT	207	AG	118	TA	122	AG	79	GG	74	GG	58	GT	135	CA	37/+1/16 (54)	GT	4	GG	23/+20/53 (96)	GC	158	AG	222/+3/24 (249)
		Ziphius cavirostris	AG	51/+36/159/-1/88/+10/48 (392)	GT	762	AG	39/-2/72/- 15/33/-1/35/-1/10(189)	GT	?	AG	27/-1/163 (190)	GT	175	AG	77/-1/11 (88)	CT	72	AG	87/-12/19/+1/46 (153)	GT	88	GC	99	GT	206	AG	118	TA	122	AG	79	GG	74	GG	58	GT	135	CA	53	GT	4	GG	23/+20/53 (96)	GC	158	AG	30/-1/191/+3/24 (248)
	Platanistidae	Platanista gangetica	AG	47/+36/257/+10/43 (393)	GT	558	AG	161/-1/46 (207)	GT	5	AG	15/+68/140/-3/33 (256)	GT	160	AG	89	CT	72	AG	118/+2/46 (166)	GT	?	?	?	?	?	?	115 (?)	TA	126	AG	79	GA	74	AG	58	GT	135	CA	53	GT	128	AG	62/+1/14 (77)	GC	75	AG	222/+3/24 (249)
		Platanista minor	AG	47/+36/257/+10/43 (393)	GT	?	AG	161/-1/46 (207)	GT	5	AG	15/+68/140/-3/33 (256)	GT	160	AG	89	CT	72	AG	118/+2/46 (166)	GT	103	AG	99	CA	221	AG	118	TA	126	AG	79	GA	74	AG	58	GT	?	CA	53	GT	128	AG	62/+1/14 (77)	GC	75	AG	222/+3/24 (249)
	Kogiidae	Kogia breviceps	?	?	GT	?	AG	208	GT	75	AA	191	GT	176	AG	89	CT	71	AG	46/+2/72/+1/46 (167)	GT	?	AG	99	GT	?	GG	118	GG	91	AG	79	GG	85	AG	58	GT	135	CA	38/-1/14 (52)	GT	131	GG	60/+15/16 (91)	GT	80	AG	220/+3/26 (249)
	Physeteridae	Physeter catodon	AG	47/+36/124/-1/132/+10/43 (392)	GT	?	AG	208	GG	75	AG	191	GT	176	AG	89	CT	71	AG	46/+2/72/+1/46 (167)	GT	100	AG	35/-4/59 (94)	GT	?	GG	25/+3/31/+26/62 (147)	TG	202	AG	79	GG	74	AG	58	GT	135	CA	38/-1/14 (52)	GT	111	AG	60/+8/16 (91)	GC	80	AG	139/-1/80/+3/26 (248)
	Balaenopteriade + Eschrichtiidae	Balaenoptera musculus	AG	47/+36/68/-3/186/+10/43 (390)	GT	563	AG	111/-7/90 (201)	GT	75	AG	191	GT	176	AG	89	CT	55	AG	164	GG	48	AG	60/-1/38 (98)	GT	201	AG	118	GT	127	AG	79	GG	74	AG	58	GT	135	CA	53	GT	132	AG	61/+1/15 (77)	AC	82	AG	220/+3/26 (249)
		Balaenoptera acutorostrata scammoni	AG	47/+36/77/-21/159/+10/43 (372)	GT	557	AG	111/-7/90 (201)	GT	75	AG	191	GT	164	GC	89	CT	55	AG	164	GG	48	AG	60/-1/38 (98)	GT	182	AG	118	GT	127	AG	79	GG	72	CA	58	GT	135	CA	53	GT	132	AG	76	CG	71	AG	220/+3/26 (249)
	Balaenidae	Eubalaena japonica	AG	48/+36/242/-1/13/+10/43 (392)	GT	558	AG	106/-1/101 (207)	GT	75	AG	191	GT	176	AG	89	CT	55	AG	164	GT	103	AG	60/-1/38 (98)	GT	?	GG	118	GT	128	AG	79	GG	?	AG	58	GT	135	CA	53	GT	132	AG	61/+1/15 (77)	GC	82	AG	220/+3/26 (249)
	Hippopotamidae	Hippopotamus amphibius	AG	48/+36/299 (383)	GT	796	AG	208	GT	77	AG	191	GT	169	AG	89	GT	70	AG	164	GT	101	AG	50/-3/46 (96)	GT	207	AG	118	GT	118	AG	79	GT	72	AG	58	GT	171	AG	53/+30 (83)	GT	102	AG	76	GT	77	AG	220/+3/26/+48 (297)
	Tragulidae	Tragulus javanicus	AG	48/+36/299 (383)	GT	476	AG	208	GT	76	AG	123/-9/59 (182)	GT	143	AG	89	GT	70	AG	164	GT	96	AG	99	GC	194	AG	118	GT	126	AG	79	GT	74	AG	58	GT	135	AG	53/+30 (83)	GT	102	AG	76	GT	88	AG	227/+50/19/+43 (339)
		Tragulus kanchil	AG	48/+36/299 (383)	GT	476	AG	208	GT	76	AG	123/-9/59 (182)	GT	143	AG	89	GT	70	AG	164	GT	96	AG	99	GC	194	AG	118	GT	126	AG	79	GT	74	AG	58	GT	135	AG	53/+30 (83)	GT	102	AG	76	GT	88	AG	227/+50/19/+43 (339)
	Antilocapridae	Antilocapra americana	AG	48/+27/299 (374)	GT	515	AG	208	GT	76	AG	123/-9/59 (182)	GT	170	AG	89	GT	71	AG	164	GT	108	AG	99	GT	207	AG	118	GT	102	AG	79	GT	76	AG	58	GT	177	AG	53/+15 (68)	GT	102	AG	76	GT	81	AG	222/+3/24/+48 (297)
	Giraffidae	Giraffa camelopardalis	AG	48/+27/299 (374)	GT	520	AG	208	GT	76	AG	123/-9/59 (182)	GT	165	AG	89	GT	72	AG	164	GT	107	AG	99	GT	207	AG	118	GT	103	AG	79	GT	76	AG	58	GT	165	AG	53/+15 (68)	GT	102	AG	76	GT	81	AG	222/+3/24/+37 (286)
		Giraffa tippelskirchi	AG	48/+27/299 (374)	GT	520	AG	208	GT	76	AG	123/-9/59 (182)	GT	164	AG	89	GT	72	AG	164	GT	107	AG	99	GT	207	AG	118	GT	103	AG	79	GT	76	AG	58	GT	165	AG	53/+15 (68)	GT	102	AG	76	GT	81	AG	222/+3/24/+90 (339)
	Cervidae	Capreolus pygargus	AG	48/+27/299 (374)	GT	544	AG	208	GT	76	AG	123/-9/59 (182)	GT	170	AG	89	GT	72	AG	164	GT	106	AG	99	GT	206	AG	118	GT	103	AG	79	GT	74	AG	58	GT	160	AG	53/+15 (68)	GT	102	AG	76	GT	81	AG	222/+3/24/+48 (297)
		Cervus elaphus	AG	48/+27/299 (374)	GT	544	AG	208	GT	76	AG	123/-9/59 (182)	GT	170	AG	89	GT	71	AG	164	GT	106	AG	99	GT	207	AG	118	GT	103	AG	79	GT	76	AG	58	GT	161	AG	53/+15 (68)	GT	102	AG	76	GT	81	AG	226/+3/20/+48 (297)
	Moschidae	Moschus moschiferus	AG	51/+27/296 (374)	GT	532	AG	208	GT	76	AG	123/-9/59 (182)	GT	168	AG	89	GT	72	AG	164	GT	111	AG	99	GT	207	AG	118	GT	102	AG	79	GT	76	AG	58	GT	151	AG	53/+15 (68)	GT	102	AG	76	GT	81	AG	222/+3/24/+48 (297)
		Moschus berezovskii	AG	51/+27/296 (374)	GT	532	AG	208	GT	76	AG	123/-9/59 (182)	GT	168	AG	89	GT	72	AG	164	GT	111	AG	99	GT	207	AG	118	GT	102	AG	79	GT	76	AG	58	GT	151	AG	53/+15 (68)	GT	102	AG	76	GT	81	AG	222/+3/24/+48 (297)
	Bovidae	Bos grunniens	AG	47/+27/300 (374)	GT	1166	AG	208	GT	76	AG	123/-9/59 (182)	GT	170	AG	89	GT	72	AG	164	GT	106	AG	99	GT	161	AG	118	GT	102	AG	79	GT	74	AG	58	GT	162	AG	53/+15 (68)	GT	102	AG	76	GT	81	AG	222/+3/24/+48 (297)
		Bos taurus	AG	47/+27/300 (374)	GT	533	AG	208	GT	76	AG	123/-9/59 (182)	GT	170	AG	89	GT	72	AG	164	GT	107	AG	99	GT	161	AG	118	GT	102	AG	79	GT	76	AG	58	GT	162	AG	53/+15 (68)	GT	102	AG	76	GT	81	AG	222/+3/24/+48 (297)
		Bubalus bubalis	AG	47/+27/300 (374)	GT	526	AG	208	GT	75	AG	123/-9/59 (182)	GT	170	AG	89	GT	72	AG	164	GT	105	AG	99	GT	161	AG	118	GT	102	AG	79	GT	76	AG	58	GT	162	AG	53/+15 (68)	GT	102	AG	76	GT	81	AG	222/+3/24/+48 (297)
		Nanger dama	AG	51/+27/296 (374)	GT	523	AG	208	GT	80	AG	123/-9/59 (182)	GT	175	AG	89	GT	72	AG	164	GT	102	AG	99	GT	206	AG	118	GT	102	AG	79	GT	76	AG	58	GT	162	AG	47/+114/82 (243)					GT	81	AG	222/+3/24/+48 (297)
		Kobus leche	AG	51/+27/296 (374)	GT	529	AG	208	GT	76	AG	123/-9/59 (182)	GT	175	AG	89	GT	72	AG	164	GT	104	AG	99	GT	160	AG	118	GT	102	AG	79	GT	76	AG	58	GT	164	AG	47/+114/82 (243)					GT	81	AG	222/+3/24/+48 (297)
		Capra hircus	AG	51/+27/296 (374)	GT	529	AG	208	GT	76	AG	123/-9/59 (182)	GT	162	AG	89	GT	72	AG	164	GT	105	AG	99	GT	233	AG	118	GT	102	AG	79	GT	76	AG	58	GT	162	AG	47/+114/82 (243)					GT	81	AG	246/+48 (294)
		Ovis aries	AG	51/+27/296 (374)	GT	529	AG	208	GT	76	AG	123/-9/59 (182)	GT	162	AG	89	GT	72	AG	164	GT	105	AG	99	GT	205	AG	118	GT	102	AG	79	GT	76	AG	58	GT	162	AG	47/+114/82 (243)					GT	81	AG	222/+3/24/+48 (297)
		Ovis canadensis	AG	51/+27/296 (374)	GT	529	AG	208	GT	76	AG	123/-9/59 (182)	GT	162	AG	89	GT	72	AG	164	GT	105	AG	99	GT	205	AG	118	GT	102	AG	79	GT	76	AG	58	GT	162	AG	47/+114/82 (243)					GT	81	AG	222/+3/24/+48 (297)
		Oreamnos americanus	AG	16/-3/32/+27/296 (371)	GT	529	AG	208	GT	76	AG	123/-9/59 (182)	GT	162	AG	89	GT	72	AG	164	GT	105	AG	99	GT	206	AG	118	GT	102	AG	79	GT	76	AG	58	GT	162	AG	47/+114/82 (243)					GT	81	AG	222/+3/24/+48 (297)
		Hippotragus niger	AG	51/+27/296 (374)	GT	527	AG	208	GT	76	AG	123/-9/59 (182)	GT	175	AG	89	GT	72	AG	164	GT	105	AG	99	GT	448? (N)	AG	118	GT	102	AG	79	GT	76	AG	58	GT	162	AG	47/+114/82 (243)					GT	81	AG	222/+3/24/+48 (297)
		Damaliscus lunatus	AG	51/+27/296 (374)	GT	529	AG	208	GT	76	AG	123/-9/59 (182)	GT	176	AG	89	GT	72	AG	164	GT	105	AG	99	GT	764? (N)	AG	118	GT	102	AG	79	GT	76	AG	58	GT	162	AG	47/+114/82 (243)					GT	81	AG	222/+3/24/+48 (297)
	Suidae	Sus scrofa	GA	51/+27/296 (374)	GT	543	AG	208	GT	77	AG	191	GT	252	AG	89	GT	71	AG	164	GT	104	AG	99	GT	208	AG	118	GT	129	AG	79	GT	72	AG	58	GT	164	AG	32/+3/21 (56)	GT	123	AG	76	GT	115	AG	220/+3/26/+15 (264)
	Camelidae	Vicugna pacos	AG	347	GT	562	AG	208	GT	102	AG	191	GT	164	AG	89	GT	73	AG	164	GT	93	AG	99	GT	208	AG	118	GT	86	AG	79	GT	72	AG	58	GT	164	AG	53	GT	128	AG	76	GT	95	AG	246
Perissodactyla	Equidae	Equus caballus	AG	48/+75/299 (422)	GT	692	AG	208	GT	93	AG	191	GT	140	AG	89	GT	74	AG	164	GT	107	AG	99	GT	153	AG	118	GT	104	AG	79	GT	82	AG	58	GT	145	AG	53/+6 (59)	GT	120	AG	76	GT	117	AG	149/+3/29/+1/41/+3/17/+39 (282)
																				*exon 6 runs into exon 7, likely larger loss of exon
