## Supplemental Data 4 for "The evolutionary path of the epithelial sodium channel δ-subunit in Cetartiodactyla points to a role in sodium sensing"

### Sheet: Metadata
Datafile containing cetacean feeding latencies in response to salt-containing or salt-free gelatin blocks
Variable	Definition
Latency_s	Recorded latency in begging behaviour following feeding of gelatin block, in seconds, extracted from recorded video of experiments
NaCl	Binary parameter indicating if gelatin block contained experimental salt concentration equivalent to sea water
Water_in_Mouth	Binary parameter indicating if cetacean intook water into the oral cavity prior to ingesting the gelatin block
Stimulus No.	Number from one to four indicating stimulus (1 and 2 indicating salt, 3 and 4 indicating salt free)
Protocol	Protocol identifer indicating differing order of stimulus provisioning to the cetacean
Animal	Name identifying individual cetacean. Names have been anonymised (e.g. Female 1) for publicly shared data.
Sex	Biological sex of individual cetacean
Trainer	Name identifying the trainer conducting the feeding. Names have been anonymised (e.g. Female Trainer 1) for publicly shared data.
Temperature_C	Air temperature at time of feeding, to nearest whole degree Celcius
Date	Date of feeding event
Time	Time of feeding event
Session	Number identifier of experimental session
MCMCglmm priors	Priors provided to MCMCglmm function in R to run latency models given below
Dolphin	prior_d <- list(R = list(V=1, nu=0.002), G = list(G1 = list(V= diag(2), nu=0.002), G2 = list(V=1, nu=0.002), G3 = list(V=1, nu=0.002)))
Beluga	prior_b <- list(R = list(V=1, nu=0.002), G = list(G1 = list(V= 1, nu=0.002), G2 = list(V=1, nu=0.002)))

### Sheet: Dolphin_Latency_Raw_Data
Latency_s	NaCl	Water_Mouth	Stimulus No.	Protocol	Animal	Sex	Trainer	Temperature_C	Date	Time	Session
9.52	no	Yes	3	1	Male 3	Male	Female Trainer 1	15	2023-03-27	11:15:00	1
8.92	no	Yes	4	1	Male 3	Male	Female Trainer 1	15	2023-03-27	11:15:00	1
3.89	yes	No	1	1	Male 3	Male	Female Trainer 1	15	2023-03-27	11:15:00	1
8.46	yes	Yes	2	1	Male 3	Male	Female Trainer 1	15	2023-03-27	11:15:00	1
6.96	no	Yes	3	1	Male 2	Male	Female Trainer 2	15	2023-03-27	12:28:00	1
7.54	no	Yes	4	1	Male 2	Male	Female Trainer 2	15	2023-03-27	12:28:00	1
6.44	yes	Yes	1	1	Male 2	Male	Female Trainer 2	15	2023-03-27	12:28:00	1
6.72	yes	Yes	2	1	Male 2	Male	Female Trainer 2	15	2023-03-27	12:28:00	1
8.33	no	Yes	3	1	Female 1	Female	Female Trainer 1	15	2023-03-27	11:21:00	1
7.86	no	Yes	4	1	Female 1	Female	Female Trainer 1	15	2023-03-27	11:21:00	1
8.02	yes	Yes	1	1	Female 1	Female	Female Trainer 1	15	2023-03-27	11:21:00	1
8.4	yes	Yes	2	1	Female 1	Female	Female Trainer 1	15	2023-03-27	11:21:00	1
3.96	no	Yes	3	1	Female 2	Female	Female Trainer 2	15	2023-03-27	11:18:00	1
5.46	no	Yes	4	1	Female 2	Female	Female Trainer 2	15	2023-03-27	11:18:00	1
4.5	yes	Yes	1	1	Female 2	Female	Female Trainer 2	15	2023-03-27	11:18:00	1
7.55	yes	Yes	2	1	Female 2	Female	Female Trainer 2	15	2023-03-27	11:18:00	1
31.14	no	Yes	3	1	Male 1	Male	Female Trainer 2	14	2023-03-28	10:09:00	2
21.29	no	Yes	4	1	Male 1	Male	Female Trainer 2	14	2023-03-28	10:09:00	2
13.25	yes	Yes	1	1	Male 1	Male	Female Trainer 2	14	2023-03-28	10:09:00	2
15.24	yes	Yes	2	1	Male 1	Male	Female Trainer 2	14	2023-03-28	10:09:00	2
4.52	no	Yes	3	1	Male 2	Male	Female Trainer 1	14	2023-03-28	10:16:00	2
4.63	no	Yes	4	1	Male 2	Male	Female Trainer 1	14	2023-03-28	10:16:00	2
6.69	yes	Yes	1	1	Male 2	Male	Female Trainer 1	14	2023-03-28	10:16:00	2
5.43	yes	No	2	1	Male 2	Male	Female Trainer 1	14	2023-03-28	10:16:00	2
7.27	no	Yes	3	1	Male 3	Male	Female Trainer 1	14	2023-03-28	10:20:00	2
6.19	no	Yes	4	1	Male 3	Male	Female Trainer 1	14	2023-03-28	10:20:00	2
6.82	yes	Yes	1	1	Male 3	Male	Female Trainer 1	14	2023-03-28	10:20:00	2
NA	yes	Yes	2	1	Male 3	Male	Female Trainer 1	14	2023-03-28	10:20:00	2
NA	no	Yes	3	1	Female 1	Female	Female Trainer 1	14	2023-03-28	10:13:00	2
NA	no	Yes	4	1	Female 1	Female	Female Trainer 1	14	2023-03-28	10:13:00	2
19.13	yes	Yes	1	1	Female 1	Female	Female Trainer 1	14	2023-03-28	10:13:00	2
NA	yes	Yes	2	1	Female 1	Female	Female Trainer 1	14	2023-03-28	10:13:00	2
4.01	no	Yes	3	1	Female 2	Female	Female Trainer 2	14	2023-03-28	10:21:00	2
3.74	no	Yes	4	1	Female 2	Female	Female Trainer 2	14	2023-03-28	10:21:00	2
NA	yes	Yes	1	1	Female 2	Female	Female Trainer 2	14	2023-03-28	10:21:00	2
5.52	yes	Yes	2	1	Female 2	Female	Female Trainer 2	14	2023-03-28	10:21:00	2
9.76	no	Yes	3	1	Female 3	Female	Female Trainer 1	14	2023-03-28	10:35:00	2
10.52	no	No	4	1	Female 3	Female	Female Trainer 1	14	2023-03-28	10:35:00	2
11.6	yes	Yes	1	1	Female 3	Female	Female Trainer 1	14	2023-03-28	10:35:00	2
28.07	yes	Yes	2	1	Female 3	Female	Female Trainer 1	14	2023-03-28	10:35:00	2
6.76	no	No	1	0	Male 1	Male	Female Trainer 2	15	2023-03-29	10:18:00	3
NA	no	Yes	2	0	Male 1	Male	Female Trainer 2	15	2023-03-29	10:18:00	3
NA	yes	Yes	3	0	Male 1	Male	Female Trainer 2	15	2023-03-29	10:18:00	3
NA	yes	Yes	4	0	Male 1	Male	Female Trainer 2	15	2023-03-29	10:18:00	3
3.31	no	No	1	0	Male 2	Male	Female Trainer 2	15	2023-03-29	10:14:00	3
3.34	no	No	2	0	Male 2	Male	Female Trainer 2	15	2023-03-29	10:14:00	3
2.78	yes	Yes	3	0	Male 2	Male	Female Trainer 2	15	2023-03-29	10:14:00	3
3.87	yes	No	4	0	Male 2	Male	Female Trainer 2	15	2023-03-29	10:14:00	3
4.06	no	Yes	1	0	Male 3	Male	Female Trainer 2	15	2023-03-29	10:10:00	3
6.04	no	Yes	2	0	Male 3	Male	Female Trainer 2	15	2023-03-29	10:10:00	3
9.56	yes	Yes	3	0	Male 3	Male	Female Trainer 2	15	2023-03-29	10:10:00	3
5.91	yes	Yes	4	0	Male 3	Male	Female Trainer 2	15	2023-03-29	10:10:00	3
5.54	no	Yes	1	0	Female 1	Female	Female Trainer 2	15	2023-03-29	10:20:00	3
NA	no	Yes	2	0	Female 1	Female	Female Trainer 2	15	2023-03-29	10:20:00	3
7	yes	Yes	3	0	Female 1	Female	Female Trainer 2	15	2023-03-29	10:20:00	3
6.97	yes	Yes	4	0	Female 1	Female	Female Trainer 2	15	2023-03-29	10:20:00	3
6.85	no	Yes	1	0	Female 2	Female	Female Trainer 2	15	2023-03-29	10:26:00	3
2.82	no	Yes	2	0	Female 2	Female	Female Trainer 2	15	2023-03-29	10:26:00	3
5.73	yes	Yes	3	0	Female 2	Female	Female Trainer 2	15	2023-03-29	10:26:00	3
3.05	yes	No	4	0	Female 2	Female	Female Trainer 2	15	2023-03-29	10:26:00	3
NA	no	Yes	1	0	Female 3	Female	Female Trainer 2	15	2023-03-29	10:28:00	3
18.81	no	Yes	2	0	Female 3	Female	Female Trainer 2	15	2023-03-29	10:28:00	3
NA	yes	Yes	3	0	Female 3	Female	Female Trainer 2	15	2023-03-29	10:28:00	3
12.44	yes	Yes	4	0	Female 3	Female	Female Trainer 2	15	2023-03-29	10:28:00	3
18.53	no	Yes	2	2	Male 1	Male	Female Trainer 2	19	2023-03-30	10:25:00	4
8.51	no	Yes	4	2	Male 1	Male	Female Trainer 2	19	2023-03-30	10:25:00	4
7.23	yes	Yes	1	2	Male 1	Male	Female Trainer 2	19	2023-03-30	10:25:00	4
10.4	yes	Yes	3	2	Male 1	Male	Female Trainer 2	19	2023-03-30	10:25:00	4
7.19	no	Yes	2	2	Male 2	Male	Female Trainer 2	19	2023-03-30	10:05:00	4
6.53	no	No	4	2	Male 2	Male	Female Trainer 2	19	2023-03-30	10:05:00	4
5.17	yes	Yes	1	2	Male 2	Male	Female Trainer 2	19	2023-03-30	10:05:00	4
4.5	yes	No	3	2	Male 2	Male	Female Trainer 2	19	2023-03-30	10:05:00	4
5.85	no	Yes	2	2	Male 3	Male	Female Trainer 2	19	2023-03-30	10:20:00	4
4.22	no	Yes	4	2	Male 3	Male	Female Trainer 2	19	2023-03-30	10:20:00	4
5.56	yes	Yes	1	2	Male 3	Male	Female Trainer 2	19	2023-03-30	10:20:00	4
9.83	yes	Yes	3	2	Male 3	Male	Female Trainer 2	19	2023-03-30	10:20:00	4
4.39	no	No	2	2	Female 1	Female	Female Trainer 2	19	2023-03-30	10:23:00	4
6.75	no	Yes	4	2	Female 1	Female	Female Trainer 2	19	2023-03-30	10:23:00	4
6.09	yes	Yes	1	2	Female 1	Female	Female Trainer 2	19	2023-03-30	10:23:00	4
7.42	yes	Yes	3	2	Female 1	Female	Female Trainer 2	19	2023-03-30	10:23:00	4
3.69	no	Yes	2	2	Female 2	Female	Female Trainer 2	19	2023-03-30	10:31:00	4
4.99	no	Yes	4	2	Female 2	Female	Female Trainer 2	19	2023-03-30	10:31:00	4
2.17	yes	Yes	1	2	Female 2	Female	Female Trainer 2	19	2023-03-30	10:31:00	4
12.28	yes	Yes	3	2	Female 2	Female	Female Trainer 2	19	2023-03-30	10:31:00	4
34.29	no	Yes	2	2	Female 3	Female	Female Trainer 2	19	2023-03-30	10:12:00	4
11.74	no	Yes	4	2	Female 3	Female	Female Trainer 2	19	2023-03-30	10:12:00	4
14.98	yes	Yes	1	2	Female 3	Female	Female Trainer 2	19	2023-03-30	10:12:00	4
27.67	yes	Yes	3	2	Female 3	Female	Female Trainer 2	19	2023-03-30	10:12:00	4
15.55	no	Yes	2	2	Male 1	Male	Female Trainer 2	21	2023-03-31	10:10:00	5
NA	no	Yes	4	2	Male 1	Male	Female Trainer 2	21	2023-03-31	10:10:00	5
12.55	yes	Yes	1	2	Male 1	Male	Female Trainer 2	21	2023-03-31	10:10:00	5
NA	yes	Yes	3	2	Male 1	Male	Female Trainer 2	21	2023-03-31	10:10:00	5
4.28	no	No	2	2	Male 2	Male	Female Trainer 2	21	2023-03-31	10:01:00	5
NA	no	Yes	4	2	Male 2	Male	Female Trainer 2	21	2023-03-31	10:01:00	5
3.83	yes	Yes	1	2	Male 2	Male	Female Trainer 2	21	2023-03-31	10:01:00	5
2.63	yes	No	3	2	Male 2	Male	Female Trainer 2	21	2023-03-31	10:01:00	5
5.37	no	No	2	2	Male 3	Male	Female Trainer 2	21	2023-03-31	10:04:00	5
4.88	no	Yes	4	2	Male 3	Male	Female Trainer 2	21	2023-03-31	10:04:00	5
5.63	yes	Yes	1	2	Male 3	Male	Female Trainer 2	21	2023-03-31	10:04:00	5
7.83	yes	Yes	3	2	Male 3	Male	Female Trainer 2	21	2023-03-31	10:04:00	5
5.98	no	No	2	2	Female 1	Female	Female Trainer 2	21	2023-03-31	10:08:00	5
4.93	no	Yes	4	2	Female 1	Female	Female Trainer 2	21	2023-03-31	10:08:00	5
4.13	yes	No	1	2	Female 1	Female	Female Trainer 2	21	2023-03-31	10:08:00	5
4.17	yes	Yes	3	2	Female 1	Female	Female Trainer 2	21	2023-03-31	10:08:00	5
4.13	no	Yes	2	2	Female 2	Female	Female Trainer 2	21	2023-03-31	10:16:00	5
2.8	no	Yes	4	2	Female 2	Female	Female Trainer 2	21	2023-03-31	10:16:00	5
6.26	yes	Yes	1	2	Female 2	Female	Female Trainer 2	21	2023-03-31	10:16:00	5
4.26	yes	Yes	3	2	Female 2	Female	Female Trainer 2	21	2023-03-31	10:16:00	5
35.91	no	Yes	2	2	Female 3	Female	Female Trainer 2	21	2023-03-31	10:20:00	5
NA	no	Yes	4	2	Female 3	Female	Female Trainer 2	21	2023-03-31	10:20:00	5
21.02	yes	Yes	1	2	Female 3	Female	Female Trainer 2	21	2023-03-31	10:20:00	5
18.8	yes	Yes	3	2	Female 3	Female	Female Trainer 2	21	2023-03-31	10:20:00	5
11.94	no	Yes	2	2	Male 1	Male	Male Trainer 1	18	2023-04-01	10:58:00	6
8.95	no	No	4	2	Male 1	Male	Male Trainer 1	18	2023-04-01	10:58:00	6
7.09	yes	Yes	1	2	Male 1	Male	Male Trainer 1	18	2023-04-01	10:58:00	6
9.13	yes	Yes	3	2	Male 1	Male	Male Trainer 1	18	2023-04-01	10:58:00	6
6.41	no	Yes	2	2	Male 2	Male	Male Trainer 1	18	2023-04-01	11:04:00	6
11.22	no	Yes	4	2	Male 2	Male	Male Trainer 1	18	2023-04-01	11:04:00	6
7.87	yes	Yes	1	2	Male 2	Male	Male Trainer 1	18	2023-04-01	11:04:00	6
8.02	yes	Yes	3	2	Male 2	Male	Male Trainer 1	18	2023-04-01	11:04:00	6
5.35	no	Yes	2	2	Male 3	Male	Male Trainer 1	18	2023-04-01	10:54:00	6
3.78	no	No	4	2	Male 3	Male	Male Trainer 1	18	2023-04-01	10:54:00	6
10.06	yes	Yes	1	2	Male 3	Male	Male Trainer 1	18	2023-04-01	10:54:00	6
4.72	yes	No	3	2	Male 3	Male	Male Trainer 1	18	2023-04-01	10:54:00	6
10.63	no	Yes	2	2	Female 1	Female	Male Trainer 1	18	2023-04-01	11:00:00	6
9.85	no	Yes	4	2	Female 1	Female	Male Trainer 1	18	2023-04-01	11:00:00	6
NA	yes	Yes	1	2	Female 1	Female	Male Trainer 1	18	2023-04-01	11:00:00	6
10.81	yes	Yes	3	2	Female 1	Female	Male Trainer 1	18	2023-04-01	11:00:00	6
4.38	no	Yes	2	2	Female 2	Female	Male Trainer 1	18	2023-04-01	11:12:00	6
2.21	no	Yes	4	2	Female 2	Female	Male Trainer 1	18	2023-04-01	11:12:00	6
12.46	yes	Yes	1	2	Female 2	Female	Male Trainer 1	18	2023-04-01	11:12:00	6
1.55	yes	Yes	3	2	Female 2	Female	Male Trainer 1	18	2023-04-01	11:12:00	6
19.47	no	Yes	2	2	Female 3	Female	Male Trainer 1	18	2023-04-01	11:15:00	6
12.46	no	Yes	4	2	Female 3	Female	Male Trainer 1	18	2023-04-01	11:15:00	6
29.17	yes	Yes	1	2	Female 3	Female	Male Trainer 1	18	2023-04-01	11:15:00	6
27.05	yes	Yes	3	2	Female 3	Female	Male Trainer 1	18	2023-04-01	11:15:00	6
17.81	no	Yes	2	2	Male 1	Male	Female Trainer 1	17	2023-04-02	10:50:00	7
13.36	no	Yes	4	2	Male 1	Male	Female Trainer 1	17	2023-04-02	10:50:00	7
19.94	yes	Yes	1	2	Male 1	Male	Female Trainer 1	17	2023-04-02	10:50:00	7
13.71	yes	Yes	3	2	Male 1	Male	Female Trainer 1	17	2023-04-02	10:50:00	7
4.06	no	Yes	2	2	Male 2	Male	Female Trainer 1	17	2023-04-02	10:45:00	7
6.7	no	Yes	4	2	Male 2	Male	Female Trainer 1	17	2023-04-02	10:45:00	7
4.39	yes	Yes	1	2	Male 2	Male	Female Trainer 1	17	2023-04-02	10:45:00	7
5.75	yes	Yes	3	2	Male 2	Male	Female Trainer 1	17	2023-04-02	10:45:00	7
4.95	no	No	2	2	Male 3	Male	Female Trainer 1	17	2023-04-02	10:42:00	7
5.2	no	No	4	2	Male 3	Male	Female Trainer 1	17	2023-04-02	10:42:00	7
6.7	yes	Yes	1	2	Male 3	Male	Female Trainer 1	17	2023-04-02	10:42:00	7
6.3	yes	Yes	3	2	Male 3	Male	Female Trainer 1	17	2023-04-02	10:42:00	7
7.5	no	Yes	2	2	Female 1	Female	Female Trainer 1	17	2023-04-02	10:51:00	7
11.83	no	Yes	4	2	Female 1	Female	Female Trainer 1	17	2023-04-02	10:51:00	7
4.4	yes	No	1	2	Female 1	Female	Female Trainer 1	17	2023-04-02	10:51:00	7
16.86	yes	Yes	3	2	Female 1	Female	Female Trainer 1	17	2023-04-02	10:51:00	7
3.65	no	Yes	2	2	Female 2	Female	Female Trainer 1	17	2023-04-02	10:57:00	7
2.97	no	Yes	4	2	Female 2	Female	Female Trainer 1	17	2023-04-02	10:57:00	7
3.94	yes	Yes	1	2	Female 2	Female	Female Trainer 1	17	2023-04-02	10:57:00	7
2.8	yes	Yes	3	2	Female 2	Female	Female Trainer 1	17	2023-04-02	10:57:00	7
NA	no	Yes	2	2	Female 3	Female	Female Trainer 1	17	2023-04-02	11:00:00	7
NA	no	Yes	4	2	Female 3	Female	Female Trainer 1	17	2023-04-02	11:00:00	7
NA	yes	Yes	1	2	Female 3	Female	Female Trainer 1	17	2023-04-02	11:00:00	7
NA	yes	Yes	3	2	Female 3	Female	Female Trainer 1	17	2023-04-02	11:00:00	7
5.7	no	Yes	1	3	Male 1	Male	Female Trainer 1	20	2023-04-12	10:14:00	8
16.61	no	Yes	3	3	Male 1	Male	Female Trainer 1	20	2023-04-12	10:14:00	8
17.43	yes	Yes	2	3	Male 1	Male	Female Trainer 1	20	2023-04-12	10:14:00	8
9.21	yes	Yes	4	3	Male 1	Male	Female Trainer 1	20	2023-04-12	10:14:00	8
6.21	no	Yes	1	3	Male 2	Male	Female Trainer 1	20	2023-04-12	10:31:00	8
4.21	no	Yes	3	3	Male 2	Male	Female Trainer 1	20	2023-04-12	10:31:00	8
4.37	yes	Yes	2	3	Male 2	Male	Female Trainer 1	20	2023-04-12	10:31:00	8
3.19	yes	No	4	3	Male 2	Male	Female Trainer 1	20	2023-04-12	10:31:00	8
6.92	no	Yes	1	3	Male 3	Male	Female Trainer 1	20	2023-04-12	10:09:00	8
5.35	no	Yes	3	3	Male 3	Male	Female Trainer 1	20	2023-04-12	10:09:00	8
4.13	yes	Yes	2	3	Male 3	Male	Female Trainer 1	20	2023-04-12	10:09:00	8
7.8	yes	Yes	4	3	Male 3	Male	Female Trainer 1	20	2023-04-12	10:09:00	8
8.33	no	No	1	3	Female 1	Female	Female Trainer 1	20	2023-04-12	10:26:00	8
21.68	no	Yes	3	3	Female 1	Female	Female Trainer 1	20	2023-04-12	10:26:00	8
13.23	yes	Yes	2	3	Female 1	Female	Female Trainer 1	20	2023-04-12	10:26:00	8
NA	yes	Yes	4	3	Female 1	Female	Female Trainer 1	20	2023-04-12	10:26:00	8
4.2	no	Yes	1	3	Female 2	Female	Female Trainer 1	20	2023-04-12	10:18:00	8
6.2	no	Yes	3	3	Female 2	Female	Female Trainer 1	20	2023-04-12	10:18:00	8
6.74	yes	Yes	2	3	Female 2	Female	Female Trainer 1	20	2023-04-12	10:18:00	8
6.1	yes	No	4	3	Female 2	Female	Female Trainer 1	20	2023-04-12	10:18:00	8
15.07	no	Yes	1	3	Female 3	Female	Female Trainer 1	20	2023-04-12	10:21:00	8
18.94	no	Yes	3	3	Female 3	Female	Female Trainer 1	20	2023-04-12	10:21:00	8
19.74	yes	Yes	2	3	Female 3	Female	Female Trainer 1	20	2023-04-12	10:21:00	8
14.12	yes	Yes	4	3	Female 3	Female	Female Trainer 1	20	2023-04-12	10:21:00	8
NA	no	Yes	1	0	Male 1	Male	Female Trainer 2	17	2023-04-13	10:03:00	9
5.92	no	Yes	2	0	Male 1	Male	Female Trainer 2	17	2023-04-13	10:03:00	9
NA	yes	Yes	3	0	Male 1	Male	Female Trainer 2	17	2023-04-13	10:03:00	9
NA	yes	Yes	4	0	Male 1	Male	Female Trainer 2	17	2023-04-13	10:03:00	9
3.97	no	No	1	0	Male 2	Male	Female Trainer 2	17	2023-04-13	10:13:00	9
5.56	no	Yes	2	0	Male 2	Male	Female Trainer 2	17	2023-04-13	10:13:00	9
3.91	yes	No	3	0	Male 2	Male	Female Trainer 2	17	2023-04-13	10:13:00	9
13.32	yes	Yes	4	0	Male 2	Male	Female Trainer 2	17	2023-04-13	10:13:00	9
6.14	no	Yes	1	0	Male 3	Male	Female Trainer 2	17	2023-04-13	10:17:00	9
NA	no	Yes	2	0	Male 3	Male	Female Trainer 2	17	2023-04-13	10:17:00	9
9.93	yes	Yes	3	0	Male 3	Male	Female Trainer 2	17	2023-04-13	10:17:00	9
1.65	yes	Yes	4	0	Male 3	Male	Female Trainer 2	17	2023-04-13	10:17:00	9
NA	no	Yes	1	0	Female 1	Female	Female Trainer 2	17	2023-04-13	10:04:00	9
NA	no	Yes	2	0	Female 1	Female	Female Trainer 2	17	2023-04-13	10:04:00	9
NA	yes	Yes	3	0	Female 1	Female	Female Trainer 2	17	2023-04-13	10:04:00	9
NA	yes	Yes	4	0	Female 1	Female	Female Trainer 2	17	2023-04-13	10:04:00	9
6.04	no	Yes	1	0	Female 2	Female	Female Trainer 2	17	2023-04-13	10:08:00	9
3.69	no	Yes	2	0	Female 2	Female	Female Trainer 2	17	2023-04-13	10:08:00	9
2.99	yes	Yes	3	0	Female 2	Female	Female Trainer 2	17	2023-04-13	10:08:00	9
2.87	yes	Yes	4	0	Female 2	Female	Female Trainer 2	17	2023-04-13	10:08:00	9
NA	no	Yes	1	0	Female 3	Female	Female Trainer 2	17	2023-04-13	10:09:00	9
14.57	no	Yes	2	0	Female 3	Female	Female Trainer 2	17	2023-04-13	10:09:00	9
18.97	yes	Yes	3	0	Female 3	Female	Female Trainer 2	17	2023-04-13	10:09:00	9
24.32	yes	Yes	4	0	Female 3	Female	Female Trainer 2	17	2023-04-13	10:09:00	9
5.28	no	Yes	3	1	Male 1	Male	Female Trainer 2	23	2023-04-14	15:55:00	10
5.75	no	Yes	4	1	Male 1	Male	Female Trainer 2	23	2023-04-14	15:55:00	10
13.66	yes	No	1	1	Male 1	Male	Female Trainer 2	23	2023-04-14	15:55:00	10
9.16	yes	Yes	2	1	Male 1	Male	Female Trainer 2	23	2023-04-14	15:55:00	10
7.88	no	Yes	3	1	Male 2	Male	Female Trainer 2	23	2023-04-14	15:44:00	10
5.51	no	Yes	4	1	Male 2	Male	Female Trainer 2	23	2023-04-14	15:44:00	10
4.39	yes	Yes	1	1	Male 2	Male	Female Trainer 2	23	2023-04-14	15:44:00	10
7.34	yes	Yes	2	1	Male 2	Male	Female Trainer 2	23	2023-04-14	15:44:00	10
5.46	no	Yes	3	1	Male 3	Male	Female Trainer 2	23	2023-04-14	15:42:00	10
4.53	no	Yes	4	1	Male 3	Male	Female Trainer 2	23	2023-04-14	15:42:00	10
4.74	yes	Yes	1	1	Male 3	Male	Female Trainer 2	23	2023-04-14	15:42:00	10
5.69	yes	Yes	2	1	Male 3	Male	Female Trainer 2	23	2023-04-14	15:42:00	10
NA	no	Yes	3	1	Female 1	Female	Female Trainer 2	23	2023-04-14	15:57:00	10
NA	no	Yes	4	1	Female 1	Female	Female Trainer 2	23	2023-04-14	15:57:00	10
5.33	yes	Yes	1	1	Female 1	Female	Female Trainer 2	23	2023-04-14	15:57:00	10
NA	yes	Yes	2	1	Female 1	Female	Female Trainer 2	23	2023-04-14	15:57:00	10
NA	no	Yes	3	1	Female 2	Female	Female Trainer 2	23	2023-04-14	16:06:00	10
NA	no	Yes	4	1	Female 2	Female	Female Trainer 2	23	2023-04-14	16:06:00	10
NA	yes	Yes	1	1	Female 2	Female	Female Trainer 2	23	2023-04-14	16:06:00	10
NA	yes	Yes	2	1	Female 2	Female	Female Trainer 2	23	2023-04-14	16:06:00	10
60	no	Yes	3	1	Female 3	Female	Female Trainer 2	23	2023-04-14	16:08:00	10
14.03	no	Yes	4	1	Female 3	Female	Female Trainer 2	23	2023-04-14	16:08:00	10
17.3	yes	Yes	1	1	Female 3	Female	Female Trainer 2	23	2023-04-14	16:08:00	10
55.8	yes	Yes	2	1	Female 3	Female	Female Trainer 2	23	2023-04-14	16:08:00	10
9.85	no	Yes	1	0	Male 1	Male	Female Trainer 1	16	2023-04-17	11:11:00	11
24.06	no	Yes	2	0	Male 1	Male	Female Trainer 1	16	2023-04-17	11:11:00	11
7.32	yes	Yes	3	0	Male 1	Male	Female Trainer 1	16	2023-04-17	11:11:00	11
13.28	yes	No	4	0	Male 1	Male	Female Trainer 1	16	2023-04-17	11:11:00	11
6.87	no	Yes	1	0	Male 2	Male	Female Trainer 1	16	2023-04-17	10:56:00	11
10.68	no	Yes	2	0	Male 2	Male	Female Trainer 1	16	2023-04-17	10:56:00	11
5.36	yes	Yes	3	0	Male 2	Male	Female Trainer 1	16	2023-04-17	10:56:00	11
3.93	yes	No	4	0	Male 2	Male	Female Trainer 1	16	2023-04-17	10:56:00	11
4.19	no	No	1	0	Male 3	Male	Female Trainer 1	16	2023-04-17	10:43:00	11
4.29	no	No	2	0	Male 3	Male	Female Trainer 1	16	2023-04-17	10:43:00	11
4.48	yes	Yes	3	0	Male 3	Male	Female Trainer 1	16	2023-04-17	10:43:00	11
6.71	yes	No	4	0	Male 3	Male	Female Trainer 1	16	2023-04-17	10:43:00	11
NA	no	Yes	1	0	Female 1	Female	Female Trainer 1	16	2023-04-17	11:13:00	11
5.17	no	Yes	2	0	Female 1	Female	Female Trainer 1	16	2023-04-17	11:13:00	11
NA	yes	Yes	3	0	Female 1	Female	Female Trainer 1	16	2023-04-17	11:13:00	11
NA	yes	Yes	4	0	Female 1	Female	Female Trainer 1	16	2023-04-17	11:13:00	11
1.69	no	Yes	1	0	Female 2	Female	Female Trainer 1	16	2023-04-17	11:04:00	11
8.28	no	Yes	2	0	Female 2	Female	Female Trainer 1	16	2023-04-17	11:04:00	11
NA	yes	Yes	3	0	Female 2	Female	Female Trainer 1	16	2023-04-17	11:04:00	11
3.55	yes	Yes	4	0	Female 2	Female	Female Trainer 1	16	2023-04-17	11:04:00	11
14.19	no	Yes	1	0	Female 3	Female	Female Trainer 1	16	2023-04-17	11:02:00	11
25.91	no	Yes	2	0	Female 3	Female	Female Trainer 1	16	2023-04-17	11:02:00	11
17.85	yes	Yes	3	0	Female 3	Female	Female Trainer 1	16	2023-04-17	11:02:00	11
NA	yes	Yes	4	0	Female 3	Female	Female Trainer 1	16	2023-04-17	11:02:00	11
8.24	no	Yes	1	3	Male 1	Male	Female Trainer 1	16	2023-04-18	10:52:00	12
23.45	no	Yes	3	3	Male 1	Male	Female Trainer 1	16	2023-04-18	10:52:00	12
12.07	yes	Yes	2	3	Male 1	Male	Female Trainer 1	16	2023-04-18	10:52:00	12
18.18	yes	Yes	4	3	Male 1	Male	Female Trainer 1	16	2023-04-18	10:52:00	12
4.8	no	Yes	1	3	Male 2	Male	Female Trainer 1	16	2023-04-18	10:36:00	12
3.35	no	Yes	3	3	Male 2	Male	Female Trainer 1	16	2023-04-18	10:36:00	12
3.16	yes	Yes	2	3	Male 2	Male	Female Trainer 1	16	2023-04-18	10:36:00	12
7.07	yes	Yes	4	3	Male 2	Male	Female Trainer 1	16	2023-04-18	10:36:00	12
4.86	no	Yes	1	3	Male 3	Male	Female Trainer 1	16	2023-04-18	10:39:00	12
6.78	no	Yes	3	3	Male 3	Male	Female Trainer 1	16	2023-04-18	10:39:00	12
5.67	yes	Yes	2	3	Male 3	Male	Female Trainer 1	16	2023-04-18	10:39:00	12
9.88	yes	Yes	4	3	Male 3	Male	Female Trainer 1	16	2023-04-18	10:39:00	12
NA	no	Yes	1	3	Female 1	Female	Female Trainer 1	16	2023-04-18	10:54:00	12
NA	no	Yes	3	3	Female 1	Female	Female Trainer 1	16	2023-04-18	10:54:00	12
NA	yes	Yes	2	3	Female 1	Female	Female Trainer 1	16	2023-04-18	10:54:00	12
NA	yes	Yes	4	3	Female 1	Female	Female Trainer 1	16	2023-04-18	10:54:00	12
NA	no	Yes	1	3	Female 2	Female	Female Trainer 1	16	2023-04-18	10:43:00	12
NA	no	Yes	3	3	Female 2	Female	Female Trainer 1	16	2023-04-18	10:43:00	12
NA	yes	Yes	2	3	Female 2	Female	Female Trainer 1	16	2023-04-18	10:43:00	12
NA	yes	Yes	4	3	Female 2	Female	Female Trainer 1	16	2023-04-18	10:43:00	12
14.1	no	Yes	1	3	Female 3	Female	Female Trainer 1	16	2023-04-18	10:48:00	12
26.16	no	Yes	3	3	Female 3	Female	Female Trainer 1	16	2023-04-18	10:48:00	12
NA	yes	Yes	2	3	Female 3	Female	Female Trainer 1	16	2023-04-18	10:48:00	12
NA	yes	Yes	4	3	Female 3	Female	Female Trainer 1	16	2023-04-18	10:48:00	12

### Sheet: Beluga_Latency_Raw_Data
Latency_s	NaCl	Water_in_Mouth	Stimulus No.	Protocol	Animal	Sex	Trainer	Temperature_C	Date	Time	Session
12.24	no	No	3	1	Male 1	Male	Male Trainer 2		2023-04-04	12:18:00	1
12.31	no	No	4	1	Male 1	Male	Male Trainer 2		2023-04-04	12:18:00	1
31.21	yes	No	1	1	Male 1	Male	Male Trainer 2		2023-04-04	12:18:00	1
9.97	yes	No	2	1	Male 1	Male	Male Trainer 2		2023-04-04	12:18:00	1
23.84	no	No	3	1	Female 1	Female	Female Trainer 3		2023-04-04	12:20:00	1
	no	Yes	4	1	Female 1	Female	Female Trainer 3		2023-04-04	12:20:00	1
41.36	yes	Yes	1	1	Female 1	Female	Female Trainer 3		2023-04-04	12:20:00	1
39.58	yes	Yes	2	1	Female 1	Female	Female Trainer 3		2023-04-04	12:20:00	1
12.26	no	No	3	1	Male 1	Male	Male Trainer 2		2023-04-04	16:13:00	2
8.06	no	No	4	1	Male 1	Male	Male Trainer 2		2023-04-04	16:13:00	2
9.88	yes	Yes	1	1	Male 1	Male	Male Trainer 2		2023-04-04	16:13:00	2
12.47	yes	Yes	2	1	Male 1	Male	Male Trainer 2		2023-04-04	16:13:00	2
11.07	no	Yes	3	1	Female 1	Female	Female Trainer 3		2023-04-04	16:15:00	2
	no	Yes	4	1	Female 1	Female	Female Trainer 3		2023-04-04	16:15:00	2
39.36	yes	Yes	1	1	Female 1	Female	Female Trainer 3		2023-04-04	16:15:00	2
23.79	yes	Yes	2	1	Female 1	Female	Female Trainer 3		2023-04-04	16:15:00	2
18.23	no	No	1	3	Male 1	Male	Female Trainer 4		2023-04-05	12:21:00	3
4.76	no	No	3	3	Male 1	Male	Female Trainer 4		2023-04-05	12:21:00	3
6.55	yes	No	2	3	Male 1	Male	Female Trainer 4		2023-04-05	12:21:00	3
5.87	yes	No	4	3	Male 1	Male	Female Trainer 4		2023-04-05	12:21:00	3
15.73	no	Yes	1	3	Female 1	Female	Female Trainer 3		2023-04-05	12:23:00	3
11.7	no	Yes	3	3	Female 1	Female	Female Trainer 3		2023-04-05	12:23:00	3
17.9	yes	Yes	2	3	Female 1	Female	Female Trainer 3		2023-04-05	12:23:00	3
9.47	yes	Yes	4	3	Female 1	Female	Female Trainer 3		2023-04-05	12:23:00	3
1.11	no	No	1	3	Male 1	Male	Female Trainer 4		2023-04-05	16:37:00	4
3.25	no	No	3	3	Male 1	Male	Female Trainer 4		2023-04-05	16:37:00	4
2.09	yes	No	2	3	Male 1	Male	Female Trainer 4		2023-04-05	16:37:00	4
1.89	yes	No	4	3	Male 1	Male	Female Trainer 4		2023-04-05	16:37:00	4
10.37	no	Yes	1	3	Female 1	Female	Female Trainer 3		2023-04-05	16:36:00	4
6.41	no	Yes	3	3	Female 1	Female	Female Trainer 3		2023-04-05	16:36:00	4
13.13	yes	Yes	2	3	Female 1	Female	Female Trainer 3		2023-04-05	16:36:00	4
12.1	yes	No	4	3	Female 1	Female	Female Trainer 3		2023-04-05	16:36:00	4
	no	No	3	1	Male 1	Male	Female Trainer 4		2023-04-06	12:40:00	5
2.11	no	No	4	1	Male 1	Male	Female Trainer 4		2023-04-06	12:40:00	5
3.13	yes	No	1	1	Male 1	Male	Female Trainer 4		2023-04-06	12:40:00	5
1.78	yes	No	2	1	Male 1	Male	Female Trainer 4		2023-04-06	12:40:00	5
6.9	no	No	3	1	Female 1	Female	Female Trainer 3		2023-04-06	12:41:00	5
7.13	no	Yes	4	1	Female 1	Female	Female Trainer 3		2023-04-06	12:41:00	5
11.68	yes	No	1	1	Female 1	Female	Female Trainer 3		2023-04-06	12:41:00	5
5.1	yes	No	2	1	Female 1	Female	Female Trainer 3		2023-04-06	12:41:00	5
11.89	no	Yes	3	1	Male 1	Male	Female Trainer 3		2023-04-06	16:04:00	6
5.75	no	Yes	4	1	Male 1	Male	Female Trainer 3		2023-04-06	16:04:00	6
15.29	yes	No	1	1	Male 1	Male	Female Trainer 3		2023-04-06	16:04:00	6
7.62	yes	Yes	2	1	Male 1	Male	Female Trainer 3		2023-04-06	16:04:00	6
5.63	no	No	3	1	Female 1	Female	Female Trainer 3		2023-04-06	16:02:00	6
8.45	no	No	4	1	Female 1	Female	Female Trainer 3		2023-04-06	16:02:00	6
14.99	yes	Yes	1	1	Female 1	Female	Female Trainer 3		2023-04-06	16:02:00	6
13.23	yes	No	2	1	Female 1	Female	Female Trainer 3		2023-04-06	16:02:00	6
	no	Yes	2	2	Male 1	Male	Female Trainer 4		2023-04-07	12:34:00	7
10.32	no	Yes	4	2	Male 1	Male	Female Trainer 4		2023-04-07	12:34:00	7
	yes	Yes	1	2	Male 1	Male	Female Trainer 4		2023-04-07	12:34:00	7
13.09	yes	Yes	3	2	Male 1	Male	Female Trainer 4		2023-04-07	12:34:00	7
7.31	no	Yes	2	2	Female 1	Female	Female Trainer 3		2023-04-07	12:39:00	7
11.42	no	No	4	2	Female 1	Female	Female Trainer 3		2023-04-07	12:39:00	7
9.59	yes	Yes	1	2	Female 1	Female	Female Trainer 3		2023-04-07	12:39:00	7
10.43	yes	No	3	2	Female 1	Female	Female Trainer 3		2023-04-07	12:39:00	7
21.8	no	Yes	2	2	Male 1	Male	Female Trainer 4		2023-04-07	16:07:00	8
	no	Yes	4	2	Male 1	Male	Female Trainer 4		2023-04-07	16:07:00	8
5.34	yes	No	1	2	Male 1	Male	Female Trainer 4		2023-04-07	16:07:00	8
3.98	yes	Yes	3	2	Male 1	Male	Female Trainer 4		2023-04-07	16:07:00	8
6.19	no	Yes	2	2	Female 1	Female	Female Trainer 4		2023-04-07	16:06:00	8
7.9	no	Yes	4	2	Female 1	Female	Female Trainer 4		2023-04-07	16:06:00	8
10.07	yes	Yes	1	2	Female 1	Female	Female Trainer 4		2023-04-07	16:06:00	8
7.2	yes	Yes	3	2	Female 1	Female	Female Trainer 4		2023-04-07	16:06:00	8
35.75	no	Yes	1	0	Male 1	Male	Female Trainer 4		2023-04-10	12:35:00	9
10.72	no	Yes	2	0	Male 1	Male	Female Trainer 4		2023-04-10	12:35:00	9
7.62	yes	Yes	3	0	Male 1	Male	Female Trainer 4		2023-04-10	12:35:00	9
5.25	yes	Yes	4	0	Male 1	Male	Female Trainer 4		2023-04-10	12:35:00	9
6.34	no	Yes	1	0	Female 1	Female	Female Trainer 4		2023-04-10	12:37:00	9
7.87	no	Yes	2	0	Female 1	Female	Female Trainer 4		2023-04-10	12:37:00	9
4.93	yes	Yes	3	0	Female 1	Female	Female Trainer 4		2023-04-10	12:37:00	9
	yes	Yes	4	0	Female 1	Female	Female Trainer 4		2023-04-10	12:37:00	9
5.87	no	Yes	1	0	Male 1	Male	Male Trainer 2		2023-04-10	16:25:00	10
10.08	no	No	2	0	Male 1	Male	Male Trainer 2		2023-04-10	16:25:00	10
8.13	yes	Yes	3	0	Male 1	Male	Male Trainer 2		2023-04-10	16:25:00	10
9.58	yes	No	4	0	Male 1	Male	Male Trainer 2		2023-04-10	16:25:00	10
	no	Yes	1	0	Female 1	Female	Female Trainer 5		2023-04-10	16:22:00	10
	no	Yes	2	0	Female 1	Female	Female Trainer 5		2023-04-10	16:22:00	10
	yes	Yes	3	0	Female 1	Female	Female Trainer 5		2023-04-10	16:22:00	10
	yes	Yes	4	0	Female 1	Female	Female Trainer 5		2023-04-10	16:22:00	10
55.58	no	Yes	2	2	Male 1	Male	Male Trainer 2		2023-04-11	12:35:00	11
8.32	no	No	4	2	Male 1	Male	Male Trainer 2		2023-04-11	12:35:00	11
6.8	yes	Yes	1	2	Male 1	Male	Male Trainer 2		2023-04-11	12:35:00	11
43.56	yes	Yes	3	2	Male 1	Male	Male Trainer 2		2023-04-11	12:35:00	11
8.92	no	No	2	2	Female 1	Female	Female Trainer 3		2023-04-11	12:38:00	11
9.39	no	Yes	4	2	Female 1	Female	Female Trainer 3		2023-04-11	12:38:00	11
9.13	yes	Yes	1	2	Female 1	Female	Female Trainer 3		2023-04-11	12:38:00	11
4.54	yes	Yes	3	2	Female 1	Female	Female Trainer 3		2023-04-11	12:38:00	11
10.44	no	Yes	2	2	Male 1	Male	Male Trainer 2		2023-04-11	16:14:00	12
5.41	no	Yes	4	2	Male 1	Male	Male Trainer 2		2023-04-11	16:14:00	12
15.38	yes	Yes	1	2	Male 1	Male	Male Trainer 2		2023-04-11	16:14:00	12
23.88	yes	Yes	3	2	Male 1	Male	Male Trainer 2		2023-04-11	16:14:00	12
13.14	no	No	2	2	Female 1	Female	Female Trainer 3		2023-04-11	16:09:00	12
9.42	no	Yes	4	2	Female 1	Female	Female Trainer 3		2023-04-11	16:09:00	12
15.37	yes	Yes	1	2	Female 1	Female	Female Trainer 3		2023-04-11	16:09:00	12
15.58	yes	Yes	3	2	Female 1	Female	Female Trainer 3		2023-04-11	16:09:00	12
9.97	no	Yes	1	0	Male 1	Male	Male Trainer 2		2023-05-03	12:48:00	13
10.88	no	Yes	2	0	Male 1	Male	Male Trainer 2		2023-05-03	12:48:00	13
4.34	yes	No	3	0	Male 1	Male	Male Trainer 2		2023-05-03	12:48:00	13
6.62	yes	Yes	4	0	Male 1	Male	Male Trainer 2		2023-05-03	12:48:00	13
22.58	no	Yes	3	1	Male 1	Male	Male Trainer 2		2023-05-04	12:48:00	14
7.19	no	Yes	4	1	Male 1	Male	Male Trainer 2		2023-05-04	12:48:00	14
7.72	yes	Yes	1	1	Male 1	Male	Male Trainer 2		2023-05-04	12:48:00	14
19.67	yes	Yes	2	1	Male 1	Male	Male Trainer 2		2023-05-04	12:48:00	14
12.86	no	Yes	1	0	Male 1	Male	Male Trainer 2		2023-05-05	16:03:00	15
8.45	no	Yes	2	0	Male 1	Male	Male Trainer 2		2023-05-05	16:03:00	15
16.2	yes	Yes	3	0	Male 1	Male	Male Trainer 2		2023-05-05	16:03:00	15
11.36	yes	Yes	4	0	Male 1	Male	Male Trainer 2		2023-05-05	16:03:00	15
17.51	no	Yes	1	0	Male 1	Male	Male Trainer 2		2023-05-12	15:51:00	16
18.2	no	Yes	2	0	Male 1	Male	Male Trainer 2		2023-05-12	15:51:00	16
10.96	yes	Yes	3	0	Male 1	Male	Male Trainer 2		2023-05-12	15:51:00	16
21.61	yes	Yes	4	0	Male 1	Male	Male Trainer 2		2023-05-12	15:51:00	16
8.45	no	Yes	3	1	Female 1	Female	Female Trainer 3		2023-05-16	13:26:00	17
14.98	no	Yes	4	1	Female 1	Female	Female Trainer 3		2023-05-16	13:26:00	17
15.33	yes	Yes	1	1	Female 1	Female	Female Trainer 3		2023-05-16	13:26:00	17
10.95	yes	No	2	1	Female 1	Female	Female Trainer 3		2023-05-16	13:26:00	17
11.57	no	No	1	3	Female 1	Female	Female Trainer 3		2023-05-17	13:23:00	18
16.99	no	No	3	3	Female 1	Female	Female Trainer 3		2023-05-17	13:23:00	18
7.35	yes	Yes	2	3	Female 1	Female	Female Trainer 3		2023-05-17	13:23:00	18
9.28	yes	No	4	3	Female 1	Female	Female Trainer 3		2023-05-17	13:23:00	18
12.04	no	Yes	1	3	Male 1	Male	Male Trainer 2		2023-05-17	13:26:00	18
13.99	no	Yes	3	3	Male 1	Male	Male Trainer 2		2023-05-17	13:26:00	18
23.17	yes	Yes	2	3	Male 1	Male	Male Trainer 2		2023-05-17	13:26:00	18
6.85	yes	Yes	4	3	Male 1	Male	Male Trainer 2		2023-05-17	13:26:00	18

### Sheet: Dolphin_Model_Summary
Dolphin Latency Model Summary
Model metadata:
Iterations = 1000001:1499901
Thinning interval = 100
Sample size = 5000
DIC = 248.26
Model Fixed Effects:
log(Latency_s) ~ -1 + Sex + NaCl + Water_Mouth
	post.mean	l-95% CI	u-95% CI	eff.samp	pMCMC
SexFemale	1.83506	0.77156	2.81998	4677	0.008	**
SexMale	1.69757	0.66288	2.64929	5000	0.0068	**
NaClyes	0.03817	-0.06192	0.14578	5000	0.4684
Water_MouthYes	0.31167	0.16358	0.47353	5000	<2e-04	***
---
Signif. codes: 0 ‘***’ 0.001 ‘**’ 0.01 ‘*’ 0.05 ‘.’ 0.1 ‘ ’ 1
Model Random Effects:
~idh(Sex):Trainer
	post.mean	l-95% CI	u-95% CI	eff.samp
SexFemale.Trainer	0.03892	0.0002008	0.0915	5000
SexMale.Trainer	0.04055	0.0001716	0.09519	5000
~Animal
	post.mean	l-95% CI	u-95% CI	eff.samp
Animal	0.7284	0.06458	2.072	5000
~Session
	post.mean	l-95% CI	u-95% CI	eff.samp
Session	0.003437	0.0001958	0.01051	4567
Model Residual Error
	post.mean	l-95% CI	u-95% CI	eff.samp
units	0.1651	0.1338	0.1963	5000

### Sheet: Beluga_Model_Summary
Beluga Latency Model Summary
Model metadata:
Iterations = 1000001:1499901
Thinning interval = 100
Sample size = 5000
DIC = 196.3387
Model Fixed Effects:
log(Latency_s) ~ -1 + Animal + NaCl + Water_in_Mouth
	post.mean	l-95% CI	u-95% CI	eff.samp	pMCMC
AnimalFemale 1	2.06704	1.10991	2.90742	5000	0.0088	**
AnimalMale 1	2.00592	1.10788	2.89745	5000	0.0096	**
NaClyes	0.02223	-0.18044	0.23038	5000	0.8292
Water_in_MouthYes	0.31478	0.09026	0.54221	5000	0.0048	**
---
Signif. codes: 0 ‘***’ 0.001 ‘**’ 0.01 ‘*’ 0.05 ‘.’ 0.1 ‘ ’ 1
Model Random Effects:
~Trainer
	post.mean	l-95% CI	u-95% CI	eff.samp
Trainer	0.9324	0.0005221	2.36	5000
~Session
	post.mean	l-95% CI	u-95% CI	eff.samp
Session	0.06536	0.0004128	0.1548	5000
Model Residual Error
	post.mean	l-95% CI	u-95% CI	eff.samp
units	0.2925	0.2105	0.384	5000
